# Fine-tuned repression of Drp1 driven mitochondrial fission primes a ‘stem/progenitor-like state’ to accelerate neoplastic transformation

**DOI:** 10.1101/2021.03.05.434102

**Authors:** B Spurlock, D Parker, MK Basu, A Hjelmeland, G Sajina, S Liu, GP Siegal, A Gunter, A Moran, K Mitra

## Abstract

The opposing processes of mitochondrial fission and fusion are emerging as crucial regulators of stemness. Gene knockout of the master regulator of mitochondrial fission, Drp1, prevents neoplastic transformation. However, stem/progenitor cells maintaining repressed mitochondrial fission are primed for self-renewal and proliferation. Here, we demonstrate that only fine-tuned repression of Drp1 establishes a ‘stem/progenitor-like state’ towards supporting carcinogen driven neoplastic transformation of keratinocytes, while more complete Drp1 repression prevents it. Only fine-tuned Drp1 repression maintains small networks of fused mitochondria to sustain a unique gene-expression profile with elevated stem/progenitor cell functional markers (Krt15, Sox2 etc) and their regulators (Cyclin E). Cells with such a mitochondria-primed state are slow cycling, susceptible to transformation, and when enriched by mild carcinogen exposure sustains elevated self-renewal/proliferation to form less differentiated tumors. Therefore, our data for the first time highlights a ‘goldilocks’ level of Drp1 repression that supports stem/progenitor state dependent neoplastic transformation.
