## Supplementary material for "Fine-tuned repression of Drp1 driven mitochondrial fission primes a ‘stem/progenitor-like state’ to accelerate neoplastic transformation": Suppl Table1

### Sheet: Clusters
Suppl Data 1.	Cluster markers identified by the "FindAllMarkers" function in Seurat Package from scRNA-seq data of Parental, T1-Trnsf, T10-Trsnf HaCaT cells
Cluster 4 marker genes reported to be supporessed by AHR activation in Di Meglio et. al., are in bold
p_val	avg_log2FC	pct.1	pct.2	p_val_adj	cluster	gene
0	1.43032	0.999	0.97	0	0	HIST1H4C
0	0.694027	0.838	0.707	0	0	HIST1H1D
0	0.684393	0.876	0.723	0	0	HIST1H1C
0	0.679929	0.765	0.641	0	0	HIST1H1A
3.59295e-226	0.595164	0.89	0.814	7.1859e-223	0	FST
3.37599e-265	0.513033	0.905	0.799	6.75198e-262	0	DKK1
0	0.475887	0.874	0.773	0	0	RRM2
7.86287e-232	0.441841	0.697	0.588	1.57257e-228	0	HIST2H2AC
8.14874e-219	0.438033	0.781	0.645	1.62975e-215	0	HMGCS1
3.37588e-78	0.427873	0.781	0.706	6.75176e-75	0	CXCL8
0	0.419102	0.778	0.685	0	0	HIST1H1E
3.38658e-96	0.41448	0.862	0.784	6.77315e-93	0	CXCL1
1.52113e-221	0.402451	0.938	0.871	3.04226e-218	0	TNFRSF12A
2.87676e-73	0.394643	0.577	0.559	5.75352e-70	0	HIST1H1B
0	0.378023	0.999	0.976	0	0	DUT
1.54232e-187	0.362241	0.821	0.716	3.08463e-184	0	TYMS
1.17053e-191	0.34718	0.895	0.807	2.34106e-188	0	DHFR
3.64836e-231	0.346059	0.981	0.926	7.29672e-228	0	PCNA
5.38062e-233	0.341627	0.996	0.959	1.07612e-229	0	PCLAF
2.4383e-191	0.328777	0.923	0.789	4.8766e-188	0	JUND
2.68613e-153	0.321487	0.977	0.914	5.37226e-150	0	FDPS
3.15447e-117	0.318597	0.79	0.757	6.30893e-114	0	CXCL3
2.43297e-201	0.315728	0.854	0.727	4.86595e-198	0	GADD45A
4.84084e-233	0.315719	0.999	0.975	9.68168e-230	0	UBC
1.06889e-147	0.310706	0.81	0.671	2.13778e-144	0	CCN1
3.81929e-158	0.309357	0.671	0.55	7.63859e-155	0	FBXO5
4.86219e-165	0.309043	0.849	0.755	9.72439e-162	0	CLSPN
8.32035e-209	0.309002	0.999	0.969	1.66407e-205	0	TUBB
3.4828e-113	0.30738	0.932	0.858	6.9656e-110	0	SERPINB2
1.18679e-150	0.300151	0.879	0.813	2.37359e-147	0	MYBL2
6.17479e-159	0.295951	0.948	0.881	1.23496e-155	0	RRM1
7.29417e-175	0.290423	0.947	0.859	1.45883e-171	0	UBE2T
2.07044e-154	0.281803	0.792	0.643	4.14089e-151	0	IDI1
3.88131e-116	0.280448	0.912	0.821	7.76262e-113	0	FDFT1
1.05974e-199	0.27925	1	0.985	2.11948e-196	0	TUBA1B
5.75476e-188	0.278747	0.868	0.738	1.15095e-184	0	CDK1
3.41539e-105	0.276838	0.66	0.525	6.83078e-102	0	IL1B
6.77406e-105	0.269888	0.931	0.859	1.35481e-101	0	F3
2.03433e-140	0.268215	0.941	0.872	4.06866e-137	0	WDR34
1.27411e-106	0.265654	0.959	0.9	2.54822e-103	0	RND3
2.16052e-86	0.257677	0.753	0.686	4.32105e-83	0	RAD51AP1
1.64543e-99	0.252714	0.824	0.747	3.29085e-96	0	ATAD2
3.11012e-07	-0.25016	0.718	0.705	0.000622024	0	SAMD9
1.5801e-29	-0.250272	0.49	0.562	3.1602e-26	0	CLEC2B
1.413e-37	-0.252797	0.855	0.87	2.826e-34	0	HMGB3
4.93817e-65	-0.26147	0.974	0.971	9.87633e-62	0	MT-ND5
4.84121e-28	-0.262842	0.836	0.824	9.68242e-25	0	ELF3
2.0008e-30	-0.271789	0.967	0.953	4.00159e-27	0	HSPA8
9.41393e-47	-0.276265	0.739	0.768	1.88279e-43	0	HOTAIRM1
0.000316161	-0.282768	0.648	0.653	0.632322	0	SERPINB4
2.40653e-11	-0.28832	0.595	0.631	4.81306e-08	0	ZC3HAV1
1.2397e-45	-0.294674	0.888	0.877	2.4794e-42	0	ITGA6
8.28719e-93	-0.300279	0.554	0.676	1.65744e-89	0	CENPE
0.000257886	-0.301876	0.81	0.779	0.515773	0	KPNA2
1.46554e-58	-0.307374	0.738	0.78	2.93108e-55	0	DSC3
1.31809e-43	-0.311516	0.861	0.863	2.63618e-40	0	GABPB1-AS1
6.46141e-63	-0.312603	0.602	0.68	1.29228e-59	0	IFIT1
2.41e-40	-0.313536	0.656	0.668	4.82001e-37	0	KDM5B
1.01067e-61	-0.313958	0.438	0.543	2.02134e-58	0	KIF20A
1.84832e-104	-0.318494	0.96	0.948	3.69664e-101	0	MARCKS
2.97987e-61	-0.321208	0.997	0.988	5.95974e-58	0	IGFBP3
2.85563e-67	-0.322569	0.896	0.896	5.71126e-64	0	DSP
4.10729e-19	-0.324532	0.842	0.837	8.21458e-16	0	UBE2S
1.55289e-61	-0.325241	0.705	0.747	3.10579e-58	0	SNHG3
1.14553e-22	-0.329924	0.637	0.665	2.29107e-19	0	AURKA
0.000426761	-0.331366	0.633	0.666	0.853522	0	PI3
1.47014e-34	-0.333006	0.654	0.71	2.94027e-31	0	PLK1
6.72385e-20	-0.340613	0.848	0.843	1.34477e-16	0	HMMR
6.4631e-57	-0.381521	0.818	0.842	1.29262e-53	0	GLUL
0.0065103	-0.399237	0.644	0.613	1	0	IFIT2
1.99564e-89	-0.416051	0.911	0.915	3.99127e-86	0	CDKN3
4.1945e-41	-0.416409	0.914	0.885	8.38899e-38	0	TPX2
4.7805e-53	-0.418471	0.718	0.763	9.56099e-50	0	ASPM
0.0286301	-0.423228	0.869	0.868	1	0	ISG15
5.91398e-125	-0.504662	0.76	0.819	1.1828e-121	0	DLGAP5
2.88385e-64	-0.504873	0.798	0.827	5.76769e-61	0	TNFSF10
1.40421e-14	-0.540205	0.607	0.647	2.80843e-11	0	S100A7
2.27903e-195	-0.548884	0.779	0.866	4.55807e-192	0	CCNB2
2.9995e-178	-0.551247	0.81	0.878	5.999e-175	0	CDC20
4.93e-107	-0.591208	0.917	0.912	9.85999e-104	0	CENPF
2.16185e-60	-0.592949	0.916	0.902	4.3237e-57	0	KRT15
1.69465e-17	-0.59927	0.558	0.612	3.38929e-14	0	S100A8
1.87133e-281	-0.605932	0.847	0.901	3.74266e-278	0	PTTG1
8.97321e-173	-0.61652	0.925	0.914	1.79464e-169	0	ARL6IP1
9.33347e-16	-0.622802	0.307	0.377	1.86669e-12	0	SCGB1A1
8.03725e-21	-0.699529	0.73	0.756	1.60745e-17	0	KRT13
4.39777e-272	-0.806949	0.768	0.86	8.79555e-269	0	CCNB1
7.82797e-257	0.522428	0.826	0.69	1.56559e-253	1	SNHG3
2.56506e-174	0.429915	0.902	0.844	5.13013e-171	1	GABPB1-AS1
0	0.39993	1	0.997	0	1	HSP90AA1
0	0.359646	1	0.995	0	1	HSP90AB1
1.20331e-111	0.358265	0.818	0.731	2.40662e-108	1	HOTAIRM1
2.64348e-142	0.338738	0.934	0.86	5.28697e-139	1	PTTG1
3.25983e-149	0.326431	0.999	0.986	6.51965e-146	1	MIR205HG
1.17563e-79	0.32558	0.909	0.883	2.35126e-76	1	HSPH1
2.26024e-96	0.318659	0.897	0.836	4.52047e-93	1	CDC20
2.0675e-111	0.304845	0.994	0.983	4.135e-108	1	NCL
3.27449e-131	0.29166	0.721	0.632	6.54898e-128	1	DTL
9.2838e-184	0.289295	0.993	0.978	1.85676e-180	1	HSPE1
3.90801e-167	0.28854	0.995	0.984	7.81603e-164	1	HSPD1
2.72507e-74	0.27011	0.937	0.902	5.45014e-71	1	DKC1
5.93536e-79	0.262923	0.741	0.66	1.18707e-75	1	MCM6
3.84897e-89	0.25928	0.964	0.933	7.69794e-86	1	NOP56
1.71845e-55	0.255053	0.845	0.776	3.43689e-52	1	MYC
5.45139e-121	0.252299	0.981	0.958	1.09028e-117	1	CCT6A
4.0351e-58	0.251657	0.847	0.805	8.07021e-55	1	PNN
1.55152e-31	-0.251878	0.98	0.969	3.10305e-28	1	NEAT1
1.01855e-95	-0.251928	0.953	0.958	2.03711e-92	1	CKS1B
6.40164e-36	-0.253777	0.648	0.738	1.28033e-32	1	SAMD9
1.33522e-83	-0.256792	0.636	0.711	2.67044e-80	1	NDC80
1.83306e-67	-0.258529	0.817	0.866	3.66612e-64	1	FDFT1
7.7564e-46	-0.272113	0.754	0.822	1.55128e-42	1	SERPINB13
1.999e-93	-0.276047	0.844	0.908	3.99799e-90	1	UBE2T
4.02825e-143	-0.287973	0.984	0.974	8.05651e-140	1	CALM2
1.10741e-89	-0.289786	0.777	0.859	2.21483e-86	1	JUND
2.83483e-69	-0.296793	0.694	0.808	5.66965e-66	1	SERPINB1
1.34732e-79	-0.300559	0.716	0.746	2.69464e-76	1	PLAAT4
2.05567e-99	-0.302145	0.627	0.718	4.11135e-96	1	HMGCS1
1.4012e-24	-0.304066	0.925	0.914	2.80241e-21	1	ARL6IP1
1.27833e-107	-0.307033	0.979	0.969	2.55666e-104	1	TUBB4B
3.4272e-134	-0.307542	0.505	0.631	6.8544e-131	1	CDCA2
7.6101e-42	-0.309022	0.882	0.884	1.52202e-38	1	WFDC2
6.79776e-111	-0.310063	0.71	0.775	1.35955e-107	1	TXNIP
2.21033e-63	-0.313999	0.939	0.941	4.42066e-60	1	TUBA1C
5.56609e-117	-0.31583	0.592	0.722	1.11322e-113	1	H1F0
4.38013e-125	-0.326137	0.904	0.927	8.76027e-122	1	PDZK1IP1
1.40735e-84	-0.326573	0.865	0.889	2.8147e-81	1	MKI67
2.29315e-25	-0.340217	0.584	0.642	4.5863e-22	1	IFIT2
2.7921e-140	-0.348859	0.717	0.85	5.5842e-137	1	H1FX
3.76814e-145	-0.353	0.685	0.73	7.53628e-142	1	HIST1H1E
1.93515e-53	-0.355502	0.821	0.847	3.8703e-50	1	UBE2S
1.42859e-107	-0.355991	1	0.999	2.85717e-104	1	LCN2
4.00509e-238	-0.359046	0.509	0.649	8.01018e-235	1	HJURP
1.51589e-18	-0.359547	0.846	0.836	3.03177e-15	1	FST
5.57095e-150	-0.361777	0.518	0.664	1.11419e-146	1	AURKB
4.24764e-149	-0.372588	0.851	0.909	8.49529e-146	1	HMGB2
2.22677e-91	-0.402997	0.651	0.71	4.45355e-88	1	PLK1
4.83687e-144	-0.407844	0.8	0.887	9.67375e-141	1	CKS2
7.10058e-155	-0.411717	0.569	0.649	1.42012e-151	1	HIST2H2AC
3.53738e-46	-0.420142	0.787	0.831	7.07476e-43	1	TNFSF10
3.65469e-117	-0.422291	0.77	0.864	7.30939e-114	1	FGFBP1
9.60185e-71	-0.428232	0.642	0.755	1.92037e-67	1	SLPI
3.542e-182	-0.445055	0.706	0.808	7.084e-179	1	KIF23
2.77106e-25	-0.466432	0.861	0.871	5.54212e-22	1	ISG15
1.1773e-104	-0.485107	0.607	0.678	2.3546e-101	1	AURKA
3.8785e-162	-0.485545	0.796	0.879	7.757e-159	1	NUSAP1
7.2322e-215	-0.503703	0.71	0.769	1.44644e-211	1	HIST1H1D
1.53125e-25	-0.514508	0.836	0.843	3.06251e-22	1	IFIT3
1.28054e-70	-0.530529	0.627	0.668	2.56109e-67	1	PI3
5.19204e-59	-0.531993	0.548	0.635	1.03841e-55	1	SERPINB3
3.63285e-160	-0.542256	0.556	0.659	7.2657e-157	1	FAM83D
9.30469e-159	-0.550946	0.65	0.696	1.86094e-155	1	HIST1H1A
4.78766e-33	-0.552363	0.731	0.755	9.57531e-30	1	KRT13
1.03277e-244	-0.595399	0.719	0.798	2.06554e-241	1	HIST1H1C
0	-0.612667	0.972	0.988	0	1	UBC
6.5872e-250	-0.651951	0.998	0.992	1.31744e-246	1	MALAT1
1.50215e-85	-0.658684	0.591	0.68	3.00431e-82	1	SERPINB4
2.02216e-155	-0.679261	0.743	0.811	4.04433e-152	1	KPNA2
2.73547e-15	-0.745743	0.649	0.627	5.47094e-12	1	S100A7
0.0336029	-0.752564	0.368	0.348	1	1	SCGB1A1
0	-0.843826	0.675	0.83	0	1	CDK1
0	-0.865182	0.818	0.875	0	1	TOP2A
1.69261e-46	-0.866665	0.565	0.608	3.38522e-43	1	S100A8
1.77855e-69	-0.953181	0.749	0.771	3.5571e-66	1	OASL
6.94689e-109	-1.09459	0.85	0.889	1.38938e-105	1	S100A9
0	-1.37075	0.694	0.881	0	1	UBE2C
0	-1.42325	0.985	0.977	0	1	HIST1H4C
0	1.57688	0.976	0.788	0	2	UBE2C
0	1.3792	0.985	0.829	0	2	TOP2A
0	1.33999	0.96	0.752	0	2	KPNA2
9.06808e-17	1.28229	0.431	0.338	1.81362e-13	2	SCGB1A1
0	1.25933	0.995	0.901	0	2	ARL6IP1
0	1.17184	0.941	0.594	0	2	AURKA
0	1.13616	0.938	0.638	0	2	PLK1
0	1.11988	0.989	0.897	0	2	CENPF
0	1.09419	0.892	0.568	0	2	FAM83D
0	1.02193	0.988	0.874	0	2	TPX2
0	1.01145	0.974	0.809	0	2	UBE2S
0	1.00228	0.987	0.832	0	2	CKS2
0	0.997666	0.945	0.706	0	2	ASPM
0	0.987333	0.979	0.798	0	2	CCNB1
0	0.983262	0.982	0.825	0	2	NUSAP1
0	0.966142	0.975	0.816	0	2	HMMR
2.5498e-25	0.908101	0.681	0.624	5.09961e-22	2	S100A7
0	0.856804	0.992	0.929	0	2	TUBA1C
0	0.814801	0.949	0.768	0	2	DLGAP5
2.33213e-22	0.807306	0.722	0.64	4.66426e-19	2	PI3
0	0.799823	0.975	0.861	0	2	MKI67
0	0.797295	0.933	0.741	0	2	KIF23
0	0.795963	0.909	0.753	0	2	CDK1
1.55833e-09	0.759732	0.896	0.872	3.11667e-06	2	S100A9
0	0.74889	0.999	0.966	0	2	TUBB4B
0	0.716522	0.964	0.81	0	2	CCNB2
0	0.707793	0.951	0.804	0	2	PRC1
0	0.701067	0.835	0.588	0	2	DEPDC1
0	0.692393	0.848	0.59	0	2	CENPE
3.37349e-21	0.692293	0.662	0.58	6.74697e-18	2	S100A8
0	0.652438	0.94	0.792	0	2	ANLN
0	0.640998	0.792	0.477	0	2	KIF14
0	0.63901	0.749	0.493	0	2	CENPA
0	0.629513	0.812	0.543	0	2	CDCA2
0	0.617901	0.894	0.715	0	2	KNSTRN
0	0.611835	0.982	0.899	0	2	CDKN3
0	0.591934	0.978	0.872	0	2	HMGB2
0	0.591804	1	0.972	0	2	CALM2
0	0.588985	0.845	0.619	0	2	SGO2
0	0.588391	0.869	0.629	0	2	CKAP2
0	0.572091	0.96	0.833	0	2	CDC20
2.89317e-291	0.568876	0.769	0.54	5.78634e-288	2	NEK2
0	0.55978	0.922	0.695	0	2	KIF20B
3.72788e-253	0.532676	0.684	0.404	7.45577e-250	2	GTSE1
0	0.516026	0.778	0.566	0	2	HJURP
1.93137e-265	0.505387	0.73	0.46	3.86274e-262	2	KIF20A
1.005e-235	0.504046	0.795	0.579	2.01e-232	2	AURKB
3.15543e-274	0.500422	0.976	0.863	6.31087e-271	2	PTTG1
4.39307e-277	0.496231	0.88	0.689	8.78614e-274	2	CCNA2
1.19139e-271	0.491766	0.883	0.729	2.38279e-268	2	TTK
2.6904e-299	0.490879	0.99	0.955	5.38081e-296	2	JPT1
1.5182e-260	0.489619	0.884	0.643	3.0364e-257	2	CDC25B
7.67988e-208	0.488848	0.732	0.528	1.53598e-204	2	CDCA3
3.24119e-258	0.484191	0.93	0.784	6.48237e-255	2	BIRC5
0	0.48134	0.753	0.507	0	2	CCNF
1.11038e-242	0.477659	0.762	0.547	2.22075e-239	2	PRR11
1.46045e-205	0.474775	0.76	0.561	2.9209e-202	2	TRIM59
0	0.473068	0.994	0.948	0	2	CKS1B
3.77777e-229	0.458988	0.758	0.578	7.55554e-226	2	CDCA8
2.24631e-205	0.458956	0.864	0.729	4.49263e-202	2	DBF4
2.75598e-124	0.458191	0.541	0.331	5.51196e-121	2	PIF1
7.68536e-284	0.456004	0.851	0.652	1.53707e-280	2	NDC80
2.31726e-234	0.447317	0.783	0.561	4.63452e-231	2	RACGAP1
9.9691e-214	0.445235	0.749	0.576	1.99382e-210	2	KIF2C
4.09251e-38	0.444215	0.821	0.697	8.18503e-35	2	SLPI
3.35207e-298	0.437425	0.999	0.975	6.70414e-295	2	DYNLL1
5.85273e-201	0.435001	0.855	0.687	1.17055e-197	2	CEP55
6.08776e-209	0.431228	0.87	0.723	1.21755e-205	2	NUF2
1.46261e-212	0.424948	0.986	0.912	2.92522e-209	2	SMC4
1.4907e-231	0.423574	0.774	0.545	2.98139e-228	2	BUB1B
6.30331e-176	0.422863	0.725	0.576	1.26066e-172	2	CKAP2L
0	0.420845	0.826	0.626	0	2	SAPCD2
7.12008e-199	0.415814	0.92	0.761	1.42402e-195	2	HP1BP3
2.07959e-193	0.410129	0.867	0.717	4.15917e-190	2	CKAP5
3.16773e-199	0.4058	0.85	0.685	6.33546e-196	2	KNL1
3.6642e-188	0.402822	0.923	0.79	7.3284e-185	2	BUB3
1.94484e-177	0.394148	0.689	0.483	3.88968e-174	2	ARHGAP11A
1.29822e-148	0.390779	0.988	0.952	2.59644e-145	2	CCND1
7.16439e-151	0.387466	0.784	0.622	1.43288e-147	2	KIF11
1.29407e-166	0.386119	0.829	0.628	2.58815e-163	2	KDM5B
5.85162e-175	0.383667	0.742	0.571	1.17032e-171	2	G2E3
4.69193e-157	0.374838	1	0.993	9.38387e-154	2	MALAT1
7.47842e-192	0.368714	0.674	0.418	1.49568e-188	2	UBALD2
1.43241e-158	0.363191	0.654	0.415	2.86483e-155	2	KIF18A
4.26929e-204	0.362029	0.675	0.479	8.53859e-201	2	INCENP
4.07979e-137	0.360118	0.83	0.688	8.15959e-134	2	NCAPD2
1.10392e-173	0.344336	0.91	0.771	2.20784e-170	2	KIF22
4.06586e-189	0.343418	0.754	0.543	8.13171e-186	2	TACC3
4.76785e-158	0.340189	0.724	0.543	9.5357e-155	2	KIF4A
1.23159e-20	0.338946	0.807	0.735	2.46319e-17	2	KRT13
9.82594e-116	0.337883	0.651	0.502	1.96519e-112	2	KRT4
5.89898e-199	0.33269	0.803	0.623	1.1798e-195	2	CNTRL
9.98036e-131	0.332331	0.822	0.681	1.99607e-127	2	ECT2
1.43296e-137	0.331898	0.94	0.849	2.86593e-134	2	HMGB3
1.43407e-67	0.327882	0.534	0.425	2.86814e-64	2	GAS2L3
4.27417e-114	0.327311	0.961	0.879	8.54833e-111	2	CAMK2N1
1.08336e-92	0.325232	0.581	0.454	2.16672e-89	2	PSRC1
3.02209e-110	0.323158	0.644	0.482	6.04418e-107	2	BUB1
1.33095e-127	0.322456	0.936	0.85	2.6619e-124	2	KLF5
4.92146e-164	0.321724	0.75	0.55	9.84291e-161	2	RNF26
8.02605e-192	0.321088	0.686	0.45	1.60521e-188	2	NDE1
1.64329e-90	0.317781	0.998	0.989	3.28658e-87	2	IGFBP3
5.18276e-116	0.310996	0.92	0.784	1.03655e-112	2	H1FX
8.24385e-120	0.302521	0.736	0.585	1.64877e-116	2	NCAPG
2.028e-131	0.294441	0.683	0.516	4.056e-128	2	GPSM2
2.68258e-114	0.293025	0.881	0.761	5.36515e-111	2	H2AFX
1.13309e-122	0.286479	0.866	0.729	2.26617e-119	2	LMO4
4.73261e-113	0.274015	0.989	0.944	9.46522e-110	2	MARCKS
1.1994e-30	0.266928	0.757	0.653	2.39881e-27	2	GSN
3.24667e-85	0.266187	0.973	0.901	6.49334e-82	2	SFPQ
8.17611e-135	0.26608	0.999	0.982	1.63522e-131	2	NUCKS1
2.74662e-128	0.265384	0.809	0.665	5.49324e-125	2	PDGFA
4.69156e-50	0.263543	0.538	0.433	9.38312e-47	2	HYLS1
9.75176e-76	0.256711	0.973	0.916	1.95035e-72	2	ZFP36L1
1.20274e-26	-0.253745	0.602	0.613	2.40548e-23	2	CDC45
7.51208e-05	-0.260717	0.842	0.832	0.150242	2	DKK1
9.64413e-33	-0.271886	0.513	0.582	1.92883e-29	2	IL1B
9.98015e-15	-0.275046	0.727	0.714	1.99603e-11	2	CCN1
3.74593e-40	-0.277751	0.703	0.757	7.49187e-37	2	RFC1
1.3719e-18	-0.27929	0.882	0.858	2.74381e-15	2	GABPB1-AS1
3.82903e-65	-0.286085	0.999	0.988	7.65805e-62	2	MIR205HG
3.47646e-35	-0.290976	0.788	0.803	6.95292e-32	2	MCM4
8.11835e-31	-0.293219	0.794	0.809	1.62367e-27	2	RRM2
3.24378e-40	-0.309401	0.767	0.774	6.48756e-37	2	ATAD2
2.9445e-167	-0.310588	0.486	0.613	5.88901e-164	2	UNG
1.18446e-36	-0.310897	0.77	0.773	2.36892e-33	2	CDT1
2.83477e-50	-0.311282	0.72	0.73	5.66955e-47	2	MCM10
1.50255e-59	-0.316661	0.634	0.675	3.0051e-56	2	MSH6
1.99693e-06	-0.318943	0.754	0.726	0.00399386	2	CXCL8
8.39353e-72	-0.32006	0.639	0.658	1.67871e-68	2	WDR76
2.65545e-87	-0.348288	0.635	0.695	5.3109e-84	2	CDC6
3.86466e-61	-0.348494	0.887	0.898	7.72933e-58	2	MCM7
1.63683e-62	-0.354082	0.807	0.842	3.27366e-59	2	DHFR
5.79502e-63	-0.359026	0.767	0.805	1.159e-59	2	FEN1
8.58744e-98	-0.396195	0.809	0.839	1.71749e-94	2	MCM3
4.65741e-179	-0.409974	0.575	0.679	9.31482e-176	2	DTL
2.00755e-90	-0.428159	0.744	0.777	4.0151e-87	2	SLBP
1.29458e-102	-0.46027	0.73	0.782	2.58915e-99	2	HELLS
1.32414e-214	-0.496969	0.993	0.982	2.64828e-211	2	DUT
2.50697e-155	-0.504766	0.722	0.799	5.01393e-152	2	CLSPN
1.67892e-166	-0.52696	0.546	0.656	3.35785e-163	2	FAM111B
9.30118e-128	-0.53776	0.643	0.695	1.86024e-124	2	MCM6
4.04242e-198	-0.557193	0.669	0.783	8.08483e-195	2	GINS2
0	-0.730082	0.927	0.948	0	2	PCNA
0	1.75948	0.994	0.898	0	3	KRT15
7.70327e-306	1.74131	0.95	0.727	1.54065e-302	3	KRT13
4.04024e-265	1.4927	0.855	0.569	8.08048e-262	3	S100A8
1.44155e-232	1.45599	0.971	0.867	2.8831e-229	3	S100A9
2.15623e-295	1.4297	0.908	0.626	4.31245e-292	3	SERPINB4
4.14806e-241	1.32352	0.881	0.58	8.29612e-238	3	SERPINB3
0	1.13275	0.947	0.805	0	3	TNFSF10
3.72885e-127	0.928094	0.778	0.62	7.4577e-124	3	S100A7
9.39954e-256	0.877726	0.995	0.97	1.87991e-252	3	NEAT1
3.17771e-196	0.842665	0.896	0.791	6.35543e-193	3	SERPINB13
2.10822e-192	0.808945	0.954	0.822	4.21645e-189	3	GLUL
6.21712e-278	0.712195	0.989	0.946	1.24342e-274	3	FXYD3
7.1635e-109	0.701801	0.723	0.52	1.4327e-105	3	CLEC2B
6.77967e-86	0.690048	0.964	0.889	1.35593e-82	3	SAA2
7.981e-106	0.68767	0.95	0.877	1.5962e-102	3	WFDC2
5.10306e-113	0.67884	0.898	0.701	1.02061e-109	3	SLPI
1.36613e-184	0.671364	0.984	0.94	2.73227e-181	3	ADIRF
7.97204e-160	0.669235	0.947	0.861	1.59441e-156	3	SAT1
7.12946e-44	0.663964	0.569	0.398	1.42589e-40	3	PLAT
4.35153e-119	0.634068	0.999	0.994	8.70305e-116	3	MALAT1
5.59178e-84	0.620352	0.753	0.633	1.11836e-80	3	PNRC1
2.73862e-137	0.609766	0.977	0.951	5.47724e-134	3	FOS
0	0.604029	1	1	0	3	FTH1
2.53343e-146	0.594223	0.984	0.958	5.06687e-143	3	KRT5
1.208e-180	0.592164	0.992	0.983	2.41599e-177	3	KRT19
1.53798e-81	0.589748	0.745	0.596	3.07596e-78	3	FYB1
4.68908e-90	0.588421	0.698	0.493	9.37816e-87	3	AQP3
6.94164e-68	0.566202	0.738	0.665	1.38833e-64	3	GSN
7.19651e-195	0.536647	0.999	0.991	1.4393e-191	3	ID1
9.67344e-133	0.534229	0.999	0.993	1.93469e-129	3	KRT14
4.14094e-103	0.531441	1	0.999	8.28189e-100	3	LCN2
8.81904e-48	0.530652	0.823	0.748	1.76381e-44	3	JUN
1.23364e-241	0.517514	0.999	0.996	2.46727e-238	3	S100A6
1.30977e-73	0.512276	0.571	0.324	2.61955e-70	3	BTG2
1.8191e-66	0.510551	0.742	0.625	3.6382e-63	3	PDCD4
2.21873e-42	0.507699	0.806	0.774	4.43746e-39	3	HES1
3.06298e-74	0.503401	0.859	0.763	6.12596e-71	3	SERPINB1
1.073e-76	0.497035	0.95	0.894	2.146e-73	3	ASS1
1.868e-76	0.495082	0.938	0.907	3.736e-73	3	MT1X
5.9494e-73	0.494075	0.914	0.878	1.18988e-69	3	ITGA6
8.38893e-146	0.492152	0.971	0.914	1.67779e-142	3	PDZK1IP1
1.18973e-76	0.488194	0.802	0.675	2.37947e-73	3	DSG3
1.03245e-187	0.471721	0.84	0.672	2.06489e-184	3	AKR1C2
1.90867e-17	0.467385	0.729	0.757	3.81734e-14	3	TXNIP
3.76565e-65	0.462341	0.928	0.893	7.5313e-62	3	DSP
1.96161e-78	0.454019	0.904	0.87	3.92323e-75	3	GPX2
6.89726e-54	0.453838	0.991	0.974	1.37945e-50	3	SAA1
3.31595e-259	0.451112	0.734	0.463	6.6319e-256	3	SLURP2
2.09775e-57	0.434021	0.95	0.887	4.19549e-54	3	C3
7.63854e-34	0.431855	0.467	0.271	1.52771e-30	3	AGR2
2.83181e-18	0.429848	0.568	0.454	5.66362e-15	3	HPGD
2.40073e-33	0.424018	0.924	0.877	4.80146e-30	3	SOD2
9.83628e-39	0.42237	0.528	0.35	1.96726e-35	3	RHOV
2.34195e-57	0.421921	0.883	0.812	4.68389e-54	3	POLR2J3
8.30525e-65	0.417017	0.89	0.822	1.66105e-61	3	ELF3
8.79042e-110	0.416312	0.783	0.598	1.75808e-106	3	CYP1B1
4.82636e-54	0.414371	0.844	0.759	9.65272e-51	3	DSC3
1.00043e-30	0.408554	0.773	0.751	2.00086e-27	3	IGFL2-AS1
1.8539e-147	0.407001	0.831	0.637	3.70781e-144	3	PI3
5.069e-45	0.403354	0.783	0.731	1.0138e-41	3	ITGA2
1.02997e-49	0.40079	0.977	0.958	2.05994e-46	3	IGFBP6
1.08125e-85	0.400598	0.96	0.951	2.16249e-82	3	AHNAK
1.58756e-58	0.397427	0.987	0.965	3.17511e-55	3	HLA-B
6.00254e-35	0.39309	0.899	0.828	1.20051e-31	3	FGFBP1
5.4168e-59	0.391489	0.906	0.864	1.08336e-55	3	PRXL2A
1.83167e-27	0.387953	0.591	0.489	3.66335e-24	3	AHNAK2
3.0795e-32	0.38331	0.938	0.928	6.15899e-29	3	SQSTM1
3.4035e-80	0.382992	0.765	0.59	6.80701e-77	3	ADGRF1
5.13499e-35	0.382009	0.757	0.676	1.027e-31	3	GOLGB1
1.15065e-43	0.373067	0.583	0.397	2.3013e-40	3	MMP7
1.5833e-100	0.368456	0.999	0.99	3.1666e-97	3	MT-CYB
8.43821e-48	0.366551	0.787	0.697	1.68764e-44	3	EGR1
4.31384e-90	0.358005	1	0.989	8.62769e-87	3	MT-ND4
5.66356e-09	0.354946	0.724	0.731	1.13271e-05	3	SOX4
2.34361e-30	0.351498	0.72	0.649	4.68722e-27	3	CLINT1
3.27311e-55	0.349209	0.993	0.97	6.54623e-52	3	MT-ND5
2.50694e-44	0.346251	0.994	0.978	5.01389e-41	3	TNFAIP2
1.25351e-28	0.343337	0.667	0.576	2.50702e-25	3	NCOA3
1.63524e-53	0.340971	0.78	0.604	3.27048e-50	3	SQOR
1.04625e-96	0.336826	1	0.992	2.0925e-93	3	MT-CO1
7.09348e-203	0.336106	0.838	0.723	1.4187e-199	3	TRIM31
1.9724e-24	0.33436	0.72	0.651	3.9448e-21	3	BHLHE41
1.35025e-130	0.33218	0.854	0.747	2.7005e-127	3	CRABP2
8.43826e-08	0.331202	0.509	0.464	0.000168765	3	ITGB6
2.14079e-47	0.329268	0.759	0.633	4.28157e-44	3	TOB1
2.04023e-36	0.327352	0.719	0.648	4.08047e-33	3	FTX
1.65117e-18	0.325906	0.783	0.785	3.30234e-15	3	CLDN1
1.77283e-60	0.323165	0.843	0.746	3.54565e-57	3	CFB
9.99352e-66	0.321842	0.677	0.477	1.9987e-62	3	SGK1
9.08459e-57	0.321067	0.591	0.418	1.81692e-53	3	UNC5B-AS1
2.84979e-26	0.320816	0.584	0.523	5.69959e-23	3	KRT4
4.12911e-47	0.319666	0.525	0.35	8.25822e-44	3	GBP2
8.63997e-18	0.317929	0.683	0.662	1.72799e-14	3	KDM5B
2.85947e-61	0.315305	1	0.991	5.71895e-58	3	MT-ATP6
7.55618e-175	0.309763	0.813	0.694	1.51124e-171	3	HLA-DRB1
7.33674e-36	0.308595	0.906	0.892	1.46735e-32	3	EGFR
7.0013e-22	0.308576	0.522	0.384	1.40026e-18	3	TMPRSS4
2.15448e-76	0.304236	0.614	0.448	4.30896e-73	3	SPON2
1.2255e-08	0.303112	0.456	0.372	2.451e-05	3	LINC00511
2.02447e-176	0.300538	0.762	0.595	4.04894e-173	3	CD74
2.45802e-48	0.298685	0.532	0.353	4.91604e-45	3	YPEL3
2.03498e-104	0.293589	1	0.994	4.06995e-101	3	MT-CO2
7.43304e-271	0.292593	0.795	0.633	1.48661e-267	3	ALDH3A1
1.07788e-17	0.29202	0.687	0.668	2.15576e-14	3	IER2
4.19876e-115	0.286559	0.886	0.815	8.39753e-112	3	IFI27
4.47861e-18	0.286504	0.77	0.768	8.95722e-15	3	FOSB
1.12133e-20	0.285845	0.818	0.799	2.24265e-17	3	SLCO3A1
2.95117e-25	0.285474	0.741	0.706	5.90234e-22	3	SAMD9
2.10335e-20	0.281313	0.842	0.846	4.20671e-17	3	EIF4A2
3.21614e-13	0.277582	0.63	0.571	6.43229e-10	3	PDP1
2.75146e-50	0.275689	0.995	0.982	5.50292e-47	3	UBC
2.31694e-21	0.274221	0.889	0.846	4.63387e-18	3	KRT6A
3.43563e-06	0.272788	0.646	0.66	0.00687127	3	PBX1
4.43307e-15	0.272482	0.903	0.876	8.86615e-12	3	SCD
3.56294e-217	0.27139	0.816	0.694	7.12589e-214	3	MUC4
4.1094e-41	0.271215	0.929	0.922	8.2188e-38	3	IFI16
5.62569e-16	0.269211	0.747	0.709	1.12514e-12	3	ZBTB43
9.13704e-15	0.268276	0.443	0.326	1.82741e-11	3	FBXO32
1.68652e-21	0.267732	0.858	0.839	3.37304e-18	3	SLFN5
4.74151e-23	0.262007	0.844	0.836	9.48302e-20	3	JUNB
6.23975e-18	0.261468	0.811	0.825	1.24795e-14	3	ZFP36L2
1.35569e-19	0.261222	0.825	0.787	2.71138e-16	3	NORAD
8.08192e-08	0.258378	0.604	0.573	0.000161638	3	DSC2
2.69921e-38	0.257313	0.982	0.976	5.39842e-35	3	CRIP1
3.26406e-06	0.253846	0.438	0.342	0.00652811	3	CDKN1A
9.76639e-39	0.251058	0.633	0.527	1.95328e-35	3	MXD1
1.05846e-120	0.250119	0.704	0.518	2.11691e-117	3	AKR1C3
2.76559e-26	-0.250497	0.835	0.871	5.53118e-23	3	RAD21
6.47727e-39	-0.250879	0.573	0.669	1.29545e-35	3	XBP1
9.9165e-07	-0.251673	0.72	0.654	0.0019833	3	SHCBP1
5.89456e-17	-0.252838	0.688	0.735	1.17891e-13	3	CXCL8
1.61166e-27	-0.255601	0.839	0.907	3.22332e-24	3	EZR
2.30171e-25	-0.255865	0.644	0.691	4.60343e-22	3	ATP2B1
6.48971e-28	-0.256435	0.856	0.894	1.29794e-24	3	CCDC85B
8.48904e-05	-0.257909	0.639	0.575	0.169781	3	TACC3
9.90061e-32	-0.259319	0.877	0.895	1.98012e-28	3	MRPL12
0.00707742	-0.26047	0.576	0.515	1	3	ARHGAP11A
3.70319e-78	-0.260725	0.567	0.681	7.40638e-75	3	PNO1
8.98189e-45	-0.263733	0.802	0.892	1.79638e-41	3	RAB32
8.15356e-26	-0.265228	0.775	0.821	1.63071e-22	3	TPM1
4.48386e-148	-0.265345	0.473	0.696	8.96771e-145	3	FOSL1
7.796e-31	-0.265826	0.667	0.661	1.5592e-27	3	SAPCD2
8.40027e-55	-0.269233	0.977	0.982	1.68005e-51	3	HMGN2
3.08278e-31	-0.270196	0.741	0.806	6.16556e-28	3	DNAJA1
7.77073e-53	-0.270545	0.983	0.983	1.55415e-49	3	HSPE1
5.34023e-11	-0.273873	0.755	0.699	1.06805e-07	3	LMNB1
7.63845e-65	-0.274912	0.687	0.718	1.52769e-61	3	HIST1H1E
1.44233e-13	-0.27757	0.664	0.62	2.88465e-10	3	TFPI2
5.18676e-42	-0.278761	0.87	0.931	1.03735e-38	3	MAL2
4.99399e-25	-0.280381	0.63	0.644	9.98797e-22	3	FOXM1
7.73211e-50	-0.282483	0.804	0.808	1.54642e-46	3	SNHG15
9.85246e-39	-0.283347	0.865	0.9	1.97049e-35	3	MCM7
1.76832e-14	-0.285365	0.639	0.622	3.53665e-11	3	HIST2H2AC
8.56542e-51	-0.285408	0.651	0.803	1.71308e-47	3	HP1BP3
1.23983e-34	-0.287282	0.764	0.819	2.47967e-31	3	BUB3
4.69196e-41	-0.290121	0.875	0.902	9.38392e-38	3	PSMD1
8.24773e-09	-0.291206	0.74	0.659	1.64955e-05	3	ESCO2
1.27918e-16	-0.293645	0.591	0.579	2.55835e-13	3	NCAPH
1.59784e-17	-0.2938	0.746	0.744	3.19568e-14	3	CKAP5
4.83172e-33	-0.297029	0.536	0.603	9.66345e-30	3	TRIM59
0.000128688	-0.300559	0.658	0.566	0.257376	3	KIF4A
2.39014e-23	-0.306798	0.785	0.784	4.78029e-20	3	ZWINT
1.28817e-48	-0.30736	0.781	0.845	2.57634e-45	3	EIF4G1
9.79509e-20	-0.309577	0.503	0.512	1.95902e-16	3	BUB1
2.72025e-55	-0.312329	0.949	0.973	5.4405e-52	3	PCLAF
1.57381e-30	-0.312487	0.689	0.715	3.14763e-27	3	NCAPD3
7.82668e-49	-0.314584	0.86	0.907	1.56534e-45	3	RRM1
7.13665e-05	-0.315326	0.68	0.594	0.142733	3	CKAP2L
4.97637e-53	-0.316029	0.931	0.959	9.95274e-50	3	SMC2
6.30658e-15	-0.319315	0.72	0.649	1.26132e-11	3	SPC25
1.28019e-69	-0.319717	0.981	0.988	2.56039e-66	3	CYCS
2.41694e-46	-0.320106	0.852	0.899	4.83387e-43	3	WDR34
1.10551e-44	-0.32057	0.873	0.918	2.21102e-41	3	SFPQ
1.26088e-27	-0.322651	0.8	0.791	2.52175e-24	3	PHF19
1.32327e-31	-0.323037	0.736	0.777	2.64655e-28	3	HIST1H1C
5.11123e-27	-0.324433	0.766	0.749	1.02225e-23	3	TYMS
4.27832e-78	-0.324759	0.987	0.985	8.55664e-75	3	NUCKS1
6.01885e-33	-0.326079	0.7	0.708	1.20377e-29	3	RAD51AP1
1.30685e-68	-0.326965	0.475	0.596	2.6137e-65	3	PRR11
9.84052e-78	-0.327203	0.763	0.776	1.9681e-74	3	IL7R
1.86429e-47	-0.32744	0.869	0.9	3.72857e-44	3	EPRS
2.41249e-126	-0.327607	0.998	0.996	4.82498e-123	3	NME2
1.27339e-53	-0.32885	0.726	0.794	2.54679e-50	3	GMNN
4.50685e-49	-0.329756	0.534	0.596	9.01371e-46	3	ODC1
9.58758e-57	-0.333045	0.727	0.733	1.91752e-53	3	DIAPH3
8.22041e-26	-0.335246	0.788	0.785	1.64408e-22	3	CLSPN
3.32096e-49	-0.336037	0.778	0.79	6.64193e-46	3	NPM3
4.13939e-47	-0.336156	0.572	0.682	8.27879e-44	3	CKAP2
1.04423e-56	-0.336483	0.871	0.902	2.08847e-53	3	DCTPP1
2.54494e-17	-0.337349	0.667	0.598	5.08989e-14	3	HJURP
9.41335e-08	-0.337594	0.677	0.6	0.000188267	3	KIF2C
9.30566e-58	-0.338852	0.804	0.866	1.86113e-54	3	DNMT1
6.68266e-44	-0.340811	0.773	0.802	1.33653e-40	3	STIP1
1.38373e-60	-0.341339	0.581	0.745	2.76746e-57	3	PRSS23
3.61209e-50	-0.34342	0.699	0.821	7.22417e-47	3	EFEMP1
6.76573e-119	-0.345202	0.623	0.727	1.35315e-115	3	CD3EAP
5.98718e-58	-0.346229	0.616	0.715	1.19744e-54	3	ECT2
2.94484e-55	-0.34802	0.771	0.859	5.88968e-52	3	RPL22L1
4.30379e-61	-0.351503	0.696	0.761	8.60757e-58	3	PAK1IP1
2.92902e-44	-0.352528	0.739	0.76	5.85803e-41	3	LMNB2
0.00152268	-0.35318	0.688	0.581	1	3	CDCA2
2.51233e-10	-0.353858	0.656	0.595	5.02465e-07	3	RACGAP1
1.49265e-17	-0.354524	0.672	0.606	2.9853e-14	3	NCAPG
3.89998e-72	-0.358308	0.712	0.833	7.79995e-69	3	SURF2
3.9827e-52	-0.362278	0.788	0.82	7.9654e-49	3	WDR43
1.93734e-78	-0.363	0.676	0.748	3.87467e-75	3	MTHFD2
2.5357e-60	-0.364081	0.802	0.836	5.07139e-57	3	ANXA3
2.52679e-15	-0.365863	0.646	0.607	5.05359e-12	3	CDCA8
1.83911e-67	-0.36798	0.856	0.893	3.67822e-64	3	FLNA
8.28771e-62	-0.368191	0.847	0.947	1.65754e-58	3	CAV2
2.26069e-68	-0.3683	0.936	0.962	4.52139e-65	3	HSPA5
1.77647e-48	-0.368319	0.815	0.874	3.55294e-45	3	PMAIP1
5.38409e-10	-0.36832	0.529	0.506	1.07682e-06	3	KIF20A
7.48181e-05	-0.36937	0.603	0.532	0.149636	3	CENPA
3.86719e-40	-0.369544	0.753	0.751	7.73438e-37	3	MAD2L1
3.0036e-28	-0.371782	0.752	0.75	6.0072e-25	3	HIST1H1D
5.06255e-45	-0.377346	0.669	0.717	1.01251e-41	3	NCAPD2
2.80807e-59	-0.377349	0.775	0.767	5.61613e-56	3	CXCL3
5.60326e-126	-0.378466	0.997	0.996	1.12065e-122	3	SET
8.92318e-27	-0.381405	0.581	0.58	1.78464e-23	3	NEK2
1.58365e-109	-0.382271	0.688	0.807	3.1673e-106	3	NRG1
2.98543e-52	-0.382721	0.95	0.958	5.97086e-49	3	HSPA8
7.31257e-58	-0.383434	0.764	0.799	1.46251e-54	3	KIF22
6.04904e-05	-0.384542	0.658	0.555	0.120981	3	CDCA3
5.55153e-71	-0.385085	0.741	0.803	1.11031e-67	3	GPATCH4
5.77399e-66	-0.385647	0.877	0.895	1.1548e-62	3	GCSH
4.49279e-140	-0.386545	0.999	0.997	8.98558e-137	3	HSP90AB1
5.75509e-155	-0.386988	0.999	0.998	1.15102e-151	3	HMGB1
5.83431e-17	-0.387474	0.611	0.583	1.16686e-13	3	BUB1B
1.32562e-65	-0.390394	0.848	0.902	2.65125e-62	3	HNRNPAB
2.21206e-103	-0.396817	0.983	0.989	4.42412e-100	3	SERBP1
3.05086e-73	-0.402001	0.694	0.781	6.10173e-70	3	CHORDC1
9.83954e-37	-0.402754	0.642	0.652	1.96791e-33	3	KIF11
5.04474e-89	-0.405381	0.674	0.758	1.00895e-85	3	UPP1
7.60234e-42	-0.409418	0.694	0.717	1.52047e-38	3	KNL1
1.85024e-60	-0.409477	0.6	0.665	3.70047e-57	3	SGO2
9.62291e-68	-0.409917	0.811	0.837	1.92458e-64	3	MYBL2
1.25513e-79	-0.411036	0.711	0.838	2.51026e-76	3	TARS
6.94943e-69	-0.412392	0.862	0.897	1.38989e-65	3	IARS
1.18971e-104	-0.416925	0.981	0.991	2.37943e-101	3	CAV1
4.67103e-108	-0.417984	0.97	0.984	9.34207e-105	3	PA2G4
1.4133e-78	-0.418302	0.818	0.883	2.8266e-75	3	RUVBL1
4.39497e-69	-0.419222	0.745	0.758	8.78994e-66	3	TTK
9.8627e-59	-0.421683	0.801	0.807	1.97254e-55	3	RRM2
1.80795e-73	-0.424571	0.803	0.857	3.61589e-70	3	TCOF1
1.9437e-81	-0.42744	0.603	0.815	3.8874e-78	3	SLC7A5
1.42012e-79	-0.42989	0.836	0.897	2.84023e-76	3	ACTN1
3.41385e-31	-0.431547	0.706	0.679	6.82769e-28	3	HIST1H1A
1.38121e-97	-0.431675	0.928	0.959	2.76242e-94	3	CKS1B
8.09215e-95	-0.432284	0.719	0.813	1.61843e-91	3	NOLC1
2.02797e-66	-0.436374	0.833	0.868	4.05593e-63	3	HMGB3
9.01609e-21	-0.437158	0.855	0.87	1.80322e-17	3	ISG15
3.07131e-96	-0.440015	0.652	0.731	6.14261e-93	3	LYAR
2.03385e-166	-0.440756	0.804	0.825	4.0677e-163	3	SLC43A3
2.3787e-49	-0.444261	0.452	0.541	4.7574e-46	3	KIF14
5.37007e-59	-0.448148	0.735	0.754	1.07401e-55	3	DBF4
2.02993e-43	-0.448745	0.693	0.687	4.05986e-40	3	NDC80
6.8779e-92	-0.455838	0.882	0.936	1.37558e-88	3	RSL1D1
3.76163e-121	-0.457995	0.962	0.978	7.52327e-118	3	CALM2
1.24428e-87	-0.465366	0.807	0.879	2.48856e-84	3	ANP32E
4.35964e-72	-0.468867	0.759	0.785	8.71928e-69	3	H2AFX
4.721e-126	-0.475877	0.936	0.969	9.442e-123	3	CCT6A
4.0936e-70	-0.479795	0.701	0.752	8.1872e-67	3	KNSTRN
3.22996e-91	-0.483754	0.776	0.84	6.45993e-88	3	TMPO
7.79492e-90	-0.484377	0.846	0.901	1.55898e-86	3	DDX21
1.07856e-28	-0.487437	0.657	0.613	2.15712e-25	3	AURKB
2.22845e-99	-0.493227	0.536	0.646	4.45691e-96	3	CENPE
1.43933e-107	-0.495277	0.849	0.951	2.87867e-104	3	SLC3A2
1.57712e-50	-0.496342	0.615	0.634	3.15425e-47	3	DEPDC1
5.62203e-254	-0.515207	0.662	0.776	1.12441e-250	3	CDH2
8.93144e-105	-0.519922	0.757	0.88	1.78629e-101	3	EIF4EBP1
2.34691e-80	-0.521191	0.7	0.821	4.69381e-77	3	CXCL1
2.09691e-14	-0.523762	0.827	0.842	4.19383e-11	3	IFIT3
5.77954e-74	-0.533809	0.719	0.752	1.15591e-70	3	NUF2
9.04848e-151	-0.541633	0.973	0.989	1.8097e-147	3	HSPD1
9.0641e-145	-0.55678	0.929	0.968	1.81282e-141	3	STMN1
1.07297e-92	-0.557793	0.772	0.786	2.14594e-89	3	PBK
8.49078e-90	-0.561936	0.706	0.725	1.69816e-86	3	CCNA2
2.23577e-127	-0.572138	0.825	0.894	4.47154e-124	3	UBE2T
6.67886e-120	-0.579737	0.836	0.911	1.33577e-116	3	CTNNAL1
1.31982e-147	-0.580042	0.793	0.894	2.63963e-144	3	GARS
8.06521e-213	-0.580221	0.966	0.985	1.61304e-209	3	H2AFZ
2.42297e-113	-0.589388	0.828	0.889	4.84594e-110	3	PTTG1
1.31379e-136	-0.590423	0.882	0.949	2.62758e-133	3	NOP56
7.02295e-126	-0.592316	0.847	0.896	1.40459e-122	3	HSPH1
2.71187e-81	-0.604563	0.708	0.718	5.42374e-78	3	CEP55
9.86631e-66	-0.607031	0.892	0.92	1.97326e-62	3	ARL6IP1
2.83695e-204	-0.614729	0.94	0.975	5.6739e-201	3	RANBP1
1.78979e-163	-0.61734	0.895	0.961	3.57958e-160	3	NME1
0	-0.621519	1	0.997	0	3	ACTB
6.46651e-148	-0.622101	0.974	0.987	1.2933e-144	3	NCL
3.31977e-159	-0.633929	0.85	0.933	6.63955e-156	3	SMC4
3.63797e-187	-0.637265	0.952	0.982	7.27593e-184	3	DYNLL1
1.29434e-162	-0.637762	0.83	0.922	2.58867e-159	3	DKC1
3.37409e-173	-0.639093	0.896	0.955	6.74819e-170	3	COTL1
5.58018e-166	-0.642955	0.769	0.885	1.11604e-162	3	SRM
1.33696e-102	-0.645051	0.651	0.743	2.67392e-99	3	KIF20B
6.29211e-129	-0.645511	0.734	0.898	1.25842e-125	3	F3
6.19277e-37	-0.647548	0.636	0.625	1.23855e-33	3	FAM83D
4.33433e-99	-0.66147	0.809	0.832	8.66867e-96	3	PRC1
8.51074e-108	-0.688139	0.814	0.84	1.70215e-104	3	CCNB2
1.65398e-179	-0.68827	0.817	0.901	3.30797e-176	3	TNFRSF12A
4.49235e-181	-0.697872	0.677	0.849	8.9847e-178	3	DKK1
3.29418e-71	-0.698718	0.772	0.781	6.58837e-68	3	CDK1
1.80333e-238	-0.716504	0.991	0.995	3.60666e-235	3	KRT7
0	-0.723128	1	0.998	0	3	HSP90AA1
1.08422e-180	-0.728649	0.817	0.918	2.16844e-177	3	TUBA4A
2.75104e-05	-0.730537	0.784	0.762	0.0550208	3	OASL
1.45831e-187	-0.737147	0.776	0.856	2.91662e-184	3	PSAT1
1.2435e-161	-0.739259	0.695	0.84	2.487e-158	3	THBS1
5.38649e-187	-0.739267	0.719	0.829	1.0773e-183	3	ANLN
2.72036e-93	-0.761328	0.549	0.667	5.44073e-90	3	AURKA
1.51193e-231	-0.769659	0.882	0.969	3.02387e-228	3	JPT1
7.80319e-135	-0.770639	0.715	0.782	1.56064e-131	3	KIF23
1.56789e-94	-0.790337	0.641	0.696	3.13578e-91	3	PLK1
1.1971e-198	-0.796953	0.806	0.899	2.39419e-195	3	HMGB2
5.89341e-137	-0.806287	0.762	0.869	1.17868e-133	3	CKS2
7.37303e-193	-0.806431	0.695	0.821	1.47461e-189	3	BIRC5
2.72137e-161	-0.811139	0.725	0.808	5.44274e-158	3	DLGAP5
1.5324e-280	-0.832571	0.95	0.985	3.06481e-277	3	KRT18
2.41504e-122	-0.878263	0.696	0.754	4.83007e-119	3	ASPM
0	-0.88646	0.941	0.982	0	3	TUBB
6.31408e-202	-0.895368	0.828	0.886	1.26282e-198	3	MKI67
2.83021e-189	-0.910886	0.762	0.862	5.66041e-186	3	NUSAP1
1.10204e-196	-0.934134	0.792	0.862	2.20407e-193	3	CDC20
3.74196e-189	-0.943948	0.857	0.919	7.48391e-186	3	CENPF
7.26254e-257	-0.955865	0.863	0.948	1.45251e-253	3	TUBA1C
8.31323e-148	-1.0062	0.715	0.797	1.66265e-144	3	KPNA2
7.04882e-193	-1.02939	0.767	0.846	1.40976e-189	3	FST
9.11616e-244	-1.06139	0.736	0.855	1.82323e-240	3	HMMR
1.49086e-196	-1.10254	0.776	0.865	2.98173e-193	3	TOP2A
6.57692e-303	-1.10609	0.797	0.925	1.31538e-299	3	CDKN3
3.22726e-255	-1.13978	0.801	0.904	6.45451e-252	3	TPX2
3.01023e-208	-1.16323	0.729	0.84	6.02047e-205	3	CCNB1
3.39738e-265	-1.18214	0.72	0.851	6.79475e-262	3	UBE2S
0	-1.19972	0.909	0.979	0	3	TUBB4B
0	-1.28844	0.957	0.993	0	3	TUBA1B
7.34252e-168	-1.30312	0.764	0.827	1.4685e-164	3	UBE2C
2.33753e-195	-1.37825	0.968	0.981	4.67506e-192	3	HIST1H4C
0	3.47114	0.99	0.751	0	4	OASL
0	2.54632	0.962	0.834	0	4	IFIT3
0	2.40436	0.995	0.861	0	4	ISG15
3.94384e-147	2.19184	0.748	0.616	7.88768e-144	4	IFIT2
1.32196e-256	1.72505	0.95	0.864	2.64391e-253	4	PMAIP1
0	1.72476	0.885	0.604	0	4	ZC3HAV1
6.76153e-139	1.62435	0.671	0.591	1.35231e-135	4	RSAD2
3.24018e-210	1.56265	0.801	0.646	6.48037e-207	4	IFIT1
1.00539e-234	1.41679	0.853	0.73	2.01079e-231	4	PLAAT4
1.3307e-202	1.23845	0.835	0.731	2.66141e-199	4	DDX60
9.2784e-233	1.23463	0.919	0.698	1.85568e-229	4	SAMD9
6.75802e-195	1.09852	0.82	0.737	1.3516e-191	4	IFI44
1.36456e-136	1.09733	0.91	0.812	2.72911e-133	4	TNFSF10
1.42421e-222	1.09596	0.874	0.77	2.84842e-219	4	IL7R
6.51879e-98	1.07756	0.614	0.55	1.30376e-94	4	HERC5
1.64022e-144	1.03282	0.849	0.765	3.28044e-141	4	WARS
5.52841e-117	0.965648	0.628	0.5	1.10568e-113	4	ISG20
1.85889e-18	0.938236	0.482	0.571	3.71779e-15	4	CCL5
2.66417e-155	0.925208	0.988	0.958	5.32833e-152	4	IGFBP6
2.52826e-147	0.918308	0.831	0.714	5.05652e-144	4	MAP4K4
4.57746e-130	0.913356	0.727	0.658	9.15493e-127	4	DDX58
1.70357e-149	0.904835	0.869	0.722	3.40714e-146	4	PRSS23
7.43752e-169	0.891667	0.875	0.687	1.4875e-165	4	SAR1A
4.04213e-85	0.879025	0.71	0.661	8.08425e-82	4	KLF4
2.10131e-129	0.809556	0.836	0.718	4.20262e-126	4	B4GALT5
1.7212e-67	0.808481	0.983	0.965	3.4424e-64	4	KRT17
5.12599e-71	0.807495	0.799	0.8	1.0252e-67	4	NFKBIZ
1.86851e-103	0.795984	0.784	0.701	3.73702e-100	4	SPAG9
7.06128e-113	0.76479	0.829	0.742	1.41226e-109	4	RFC1
3.23556e-102	0.71723	0.808	0.658	6.47112e-99	4	SDC4
7.65291e-84	0.711237	0.712	0.708	1.53058e-80	4	EPSTI1
1.99981e-53	0.706043	0.651	0.66	3.99961e-50	4	IFIH1
7.3216e-86	0.669851	0.654	0.571	1.46432e-82	4	GBP4
4.27348e-88	0.663823	0.767	0.684	8.54695e-85	4	ZNFX1
1.25367e-70	0.602342	0.895	0.846	2.50734e-67	4	KLK10
6.17394e-86	0.597914	0.635	0.616	1.23479e-82	4	FGF2
1.28335e-44	0.562067	0.668	0.645	2.56669e-41	4	PLAUR
1.549e-63	0.551752	0.59	0.502	3.098e-60	4	FNDC3A
6.81636e-57	0.547021	0.588	0.54	1.36327e-53	4	SAMD9L
3.6931e-65	0.51881	0.627	0.606	7.3862e-62	4	PRR15
4.56625e-58	0.505423	0.61	0.531	9.13249e-55	4	MFSD14A
2.4058e-53	0.474736	0.715	0.614	4.81161e-50	4	SQOR
8.98324e-38	0.467412	0.724	0.691	1.79665e-34	4	PARP14
6.12677e-43	0.466703	0.731	0.689	1.22535e-39	4	NR3C1
2.06351e-48	0.448958	0.537	0.547	4.12701e-45	4	CMPK2
5.82184e-33	0.448587	0.519	0.551	1.16437e-29	4	HERC6
2.29428e-31	0.446488	0.588	0.662	4.58857e-28	4	OAS2
2.03633e-41	0.424034	0.866	0.828	4.07266e-38	4	IRF1
2.51291e-32	0.423153	0.685	0.665	5.02583e-29	4	AVPI1
2.53299e-19	0.409255	0.642	0.719	5.06598e-16	4	OAS1
1.041e-43	0.405966	0.716	0.661	2.082e-40	4	MARCKSL1
1.76034e-64	0.401574	1	0.996	3.52069e-61	4	MT2A
4.62059e-46	0.394905	0.582	0.559	9.24119e-43	4	SIX1
5.41792e-27	0.385171	0.682	0.734	1.08358e-23	4	OAS3
1.00248e-24	0.381751	0.742	0.826	2.00496e-21	4	IFI27
2.92334e-43	0.378723	0.539	0.482	5.84668e-40	4	CHEK2
2.36674e-37	0.366892	0.589	0.475	4.73348e-34	4	FN1
2.25239e-17	0.350966	0.702	0.757	4.50478e-14	4	CFB
5.81575e-15	0.345554	0.832	0.823	1.16315e-11	4	ZFP36L2
1.26233e-33	0.345217	0.576	0.617	2.52467e-30	4	SMOX
1.91046e-28	0.344921	0.594	0.589	3.82092e-25	4	TYSND1
4.20083e-28	0.337139	0.783	0.764	8.40166e-25	4	SMARCA5
2.36484e-24	0.335969	0.533	0.568	4.72968e-21	4	PXK
2.21057e-19	0.331316	0.67	0.66	4.42114e-16	4	XBP1
8.96179e-11	0.331116	0.548	0.599	1.79236e-07	4	CITED2
4.08263e-31	0.317372	0.454	0.434	8.16525e-28	4	RPS6KC1
2.23702e-15	0.307161	0.644	0.644	4.47403e-12	4	SRPK2
2.86926e-26	0.304214	1	0.999	5.73852e-23	4	LCN2
9.34101e-22	0.301967	0.528	0.537	1.8682e-18	4	MXD1
9.11759e-12	0.301326	0.597	0.726	1.82352e-08	4	IFI6
1.26851e-22	0.301031	0.782	0.79	2.53703e-19	4	SYNE2
4.61175e-31	0.296379	0.546	0.478	9.2235e-28	4	TYMP
1.14045e-50	0.296202	0.512	0.488	2.28089e-47	4	CLTRN
1.09341e-33	0.287135	0.911	0.92	2.18682e-30	4	PDZK1IP1
2.63226e-15	0.284962	0.693	0.725	5.26452e-12	4	OTUD1
2.091e-07	0.284315	0.4	0.466	0.0004182	4	RTP4
5.94227e-11	0.282277	0.704	0.738	1.18845e-07	4	CEBPD
9.87283e-16	0.281634	0.574	0.637	1.97457e-12	4	DUOXA1
2.89395e-15	0.281509	0.596	0.618	5.7879e-12	4	APOL6
0.000200663	0.269181	0.528	0.665	0.401327	4	MX1
1.02805e-28	0.268511	0.947	0.921	2.05611e-25	4	IFI16
0.000435828	0.262439	0.484	0.598	0.871657	4	PODXL
2.60512e-12	0.260826	0.562	0.594	5.21023e-09	4	SNAI2
4.10166e-23	0.260175	0.544	0.519	8.20333e-20	4	BCL11A
1.29598e-47	0.255746	0.339	0.259	2.59196e-44	4	SH3KBP1
1.46719e-20	0.251668	0.593	0.624	2.93438e-17	4	GBP1
2.51477e-06	0.25099	0.516	0.597	0.00502955	4	KDM6A
1.6126e-14	-0.250168	0.781	0.886	3.22521e-11	4	DAAM1
1.42064e-15	-0.250259	0.91	0.939	2.84128e-12	4	CAV2
1.74073e-08	-0.25513	0.969	0.98	3.48146e-05	4	TNFAIP2
7.6698e-14	-0.256819	0.798	0.899	1.53396e-10	4	GCSH
9.35367e-15	-0.260057	0.85	0.916	1.87073e-11	4	MYO1B
1.37977e-10	-0.263258	0.802	0.887	2.75954e-07	4	F3
1.38247e-21	-0.264572	0.988	0.981	2.76494e-18	4	KRT18
1.0801e-07	-0.267399	0.676	0.782	0.00021602	4	HES1
7.00903e-27	-0.267937	0.979	0.98	1.40181e-23	4	PABPC1
3.85722e-48	-0.268984	1	1	7.71443e-45	4	FTH1
1.10183e-30	-0.271992	0.974	0.976	2.20365e-27	4	KRT8
4.38377e-17	-0.273611	0.726	0.85	8.76754e-14	4	EMP1
6.93822e-19	-0.274478	0.72	0.828	1.38764e-15	4	LIMA1
1.04285e-26	-0.282239	0.995	0.99	2.0857e-23	4	CAV1
1.21953e-17	-0.296056	0.709	0.84	2.43906e-14	4	DKK1
2.02505e-14	-0.298214	0.841	0.902	4.05009e-11	4	ASS1
4.05741e-18	-0.310064	0.792	0.884	8.11482e-15	4	SCD
6.64638e-85	-0.314097	0.266	0.635	1.32928e-81	4	CYP1B1
6.82977e-17	-0.318101	0.695	0.807	1.36595e-13	4	SERPINB13
2.40648e-34	-0.319018	0.999	0.989	4.81295e-31	4	MIR205HG
1.71949e-46	-0.319207	0.56	0.788	3.43898e-43	4	INHBA
3.80539e-20	-0.337284	0.748	0.833	7.61078e-17	4	ELF3
1.9684e-31	-0.349455	0.913	0.954	3.9368e-28	4	MARCKS
2.10118e-20	-0.35041	0.666	0.8	4.20235e-17	4	PMEPA1
1.32303e-34	-0.359307	0.591	0.796	2.64605e-31	4	CLDN1
6.86133e-18	-0.359975	0.58	0.739	1.37227e-14	4	SOX4
1.04947e-39	-0.425438	0.774	0.9	2.09894e-36	4	CAMK2N1
9.78896e-35	-0.434177	0.726	0.891	1.95779e-31	4	SERPINB2
1.7184e-29	-0.455533	0.651	0.837	3.43679e-26	4	THBS1
4.28213e-46	-0.466759	0.638	0.854	8.56427e-43	4	DDIT4
1.25031e-13	-0.469068	0.42	0.604	2.50062e-10	4	S100A8
9.24898e-27	-0.501247	0.393	0.623	1.8498e-23	4	CCL2
1.01389e-81	-0.513164	0.969	0.985	2.02779e-78	4	KRT19
3.32985e-21	-0.519341	0.7	0.847	6.65971e-18	4	FST
4.57314e-25	-0.534451	0.425	0.646	9.14629e-22	4	S100A7
4.64301e-169	-0.54987	0.995	0.99	9.28603e-166	4	H3F3A
2.93947e-53	-0.55133	0.992	0.991	5.87894e-50	4	IGFBP3
1.86065e-70	-0.562889	0.715	0.888	3.7213e-67	4	TM4SF1
0.020692	-0.571564	0.198	0.363	1	4	SCGB1A1
6.63117e-159	-0.581065	0.996	0.992	1.32623e-155	4	RPL23
1.4516e-99	-0.604229	0.944	0.976	2.9032e-96	4	RHOBTB3
1.24035e-74	-0.615054	0.626	0.846	2.4807e-71	4	ALDH1A3
3.69964e-17	-0.622443	0.578	0.757	7.39927e-14	4	KRT13
2.48821e-64	-0.909489	0.813	0.912	4.97643e-61	4	KRT15
1.10612e-12	1.02663	0.392	0.348	2.21225e-09	5	LRRC75A
6.40328e-09	0.912406	0.157	0.361	1.28066e-05	5	SCGB1A1
7.37792e-15	0.843616	0.856	0.999	1.47558e-11	5	MALAT1
1.95289e-11	0.792426	0.623	0.846	3.90578e-08	5	UBE2S
1.08889e-41	0.671478	0.558	0.835	2.17778e-38	5	THBS1
2.11234e-05	0.577553	0.688	0.883	0.0422468	5	S100A9
1.29553e-26	0.54537	0.525	0.785	2.59105e-23	5	HES1
7.57528e-13	0.530831	0.442	0.64	1.51506e-09	5	S100A7
1.59513e-21	0.516838	0.643	0.901	3.19027e-18	5	TNFRSF12A
8.19329e-32	0.511051	0.575	0.878	1.63866e-28	5	EIF4EBP1
2.23404e-36	0.476876	0.519	0.758	4.46807e-33	5	UPP1
2.91327e-16	0.474393	0.494	0.667	5.82654e-13	5	DDX3X
6.04861e-37	0.459863	0.586	0.942	1.20972e-33	5	EIF5B
2.39126e-05	0.459334	0.893	0.999	0.0478252	5	S100A6
0.0217127	0.451055	0.484	0.614	1	5	CDCA8
1.56859e-46	0.439705	0.619	0.932	3.13719e-43	5	IFI16
3.83709e-23	0.43355	0.643	0.951	7.67418e-20	5	SLC3A2
4.99012e-48	0.425466	0.547	0.886	9.98023e-45	5	CEBPB
4.68238e-40	0.425238	0.497	0.81	9.36477e-37	5	DNAJA1
3.4211e-79	0.42412	0.372	0.906	6.8422e-76	5	FLNA
2.0665e-39	0.415646	0.431	0.807	4.133e-36	5	SLC7A5
1.93069e-40	0.41373	0.553	0.815	3.86138e-37	5	RRM2
3.60701e-15	0.407424	0.588	0.829	7.21403e-12	5	UBE2C
1.42561e-47	0.4054	0.593	0.907	2.85123e-44	5	HNRNPAB
6.05627e-16	0.405216	0.649	0.95	1.21125e-12	5	TUBA1C
1.23077e-14	0.401552	0.471	0.654	2.46153e-11	5	DDX17
5.9067e-44	0.400622	0.512	0.845	1.18134e-40	5	ALDH1A3
1.31171e-28	0.385929	0.627	0.876	2.62342e-25	5	ISG15
2.10456e-38	0.371267	0.536	0.822	4.20912e-35	5	MYOF
0.0155157	0.363398	0.495	0.6	1	5	TRIM59
2.73133e-41	0.344941	0.632	0.92	5.46266e-38	5	NFKBIA
2.94425e-13	0.344383	0.516	0.671	5.8885e-10	5	ESCO2
3.66909e-07	0.339397	0.891	1	0.000733818	5	MT2A
9.71235e-59	0.336999	0.346	0.787	1.94247e-55	5	HELLS
3.0011e-24	0.330023	0.579	0.795	6.0022e-21	5	GMNN
3.22672e-08	0.327388	0.802	0.993	6.45343e-05	5	HSPD1
1.10682e-28	0.32228	0.71	0.969	2.21364e-25	5	GAS5
5.8165e-30	0.317918	0.503	0.959	1.1633e-26	5	PCNA
0.000453232	0.315732	0.128	0.256	0.906464	5	AC091607.2
3.05855e-05	0.307786	0.536	0.724	0.061171	5	CD3EAP
3.43081e-56	0.29736	0.506	0.841	6.86161e-53	5	PRC1
7.2872e-52	0.2934	0.614	0.892	1.45744e-48	5	F3
2.43086e-58	0.292582	0.425	0.911	4.86173e-55	5	DDX21
1.38495e-56	0.288715	0.606	0.914	2.76991e-53	5	CTNNAL1
0.000910677	0.288447	0.545	0.743	1	5	PLAAT4
8.06575e-17	0.288407	0.146	0.492	1.61315e-13	5	FN1
6.58472e-67	0.282055	0.37	0.824	1.31694e-63	5	BIRC5
1.74879e-71	0.280806	0.355	0.775	3.49758e-68	5	MIS18BP1
8.36818e-45	0.280624	0.216	0.598	1.67364e-41	5	BUB1B
0.0395389	0.278536	0.481	0.512	1	5	BUB1
1.08213e-34	0.278401	0.545	0.808	2.16425e-31	5	DLGAP5
4.76043e-66	0.277569	0.59	0.906	9.52086e-63	5	MCM7
0.00147093	0.273241	0.501	0.536	1	5	MFSD14A
5.44516e-16	0.270036	0.752	0.987	1.08903e-12	5	PABPC1
0.00321717	0.265642	0.536	0.695	1	5	C1orf116
5.3524e-31	0.261792	0.453	0.71	1.07048e-27	5	IRF6
0.0367096	0.261413	0.412	0.456	1	5	NR1D1
1.96883e-63	0.259704	0.617	0.94	3.93767e-60	5	CANX
2.67601e-57	0.259542	0.584	0.897	5.35202e-54	5	UBE2T
4.30649e-67	0.25788	0.22	0.799	8.61298e-64	5	TGFBI
5.45479e-08	0.252692	0.42	0.384	0.000109096	5	TLE3
2.70522e-41	0.252272	0.614	0.846	5.41044e-38	5	FST
1.82341e-25	0.251326	0.405	0.619	3.64682e-22	5	CDC42EP1
8.90934e-80	-0.251058	0.412	0.721	1.78187e-76	5	HIST3H2A
5.05269e-28	-0.252131	0.421	0.618	1.01054e-24	5	ZNF618
9.30813e-101	-0.253221	0.396	0.897	1.86163e-97	5	SOD2
4.34947e-105	-0.253522	0.209	0.842	8.69895e-102	5	LIMA1
2.97157e-119	-0.258784	0.314	0.868	5.94314e-116	5	FDFT1
8.63067e-74	-0.26185	0.458	0.779	1.72613e-70	5	FOSB
1.185e-118	-0.263765	0.342	0.915	2.37e-115	5	EPRS
4.50997e-25	-0.267358	0.933	1	9.01993e-22	5	HSP90AA1
8.13848e-24	-0.27144	0.728	0.999	1.6277e-20	5	H3F3A
3.3812e-77	-0.279426	0.211	0.622	6.7624e-74	5	FYB1
7.25908e-79	-0.283864	0.494	0.82	1.45182e-75	5	CXCL1
1.09542e-87	-0.284513	0.514	0.838	2.19083e-84	5	PHLDA1
5.23779e-123	-0.290872	0.298	0.834	1.04756e-119	5	CHD4
1.07046e-82	-0.291328	0.233	0.66	2.14092e-79	5	SAA4
2.75589e-34	-0.293992	0.619	0.99	5.51178e-31	5	TUBB
9.62137e-68	-0.302101	0.092	0.495	1.92427e-64	5	ID2
1.31788e-68	-0.309301	0.39	0.934	2.63577e-65	5	ARL6IP1
5.50958e-138	-0.318649	0.244	0.792	1.10192e-134	5	IL7R
1.63965e-51	-0.322325	0.442	0.921	3.27929e-48	5	KRT15
3.17937e-123	-0.324643	0.287	0.774	6.35873e-120	5	HOTAIRM1
5.96987e-137	-0.339213	0.305	0.886	1.19397e-133	5	RAD21
8.79119e-121	-0.346051	0.29	0.769	1.75824e-117	5	TXNIP
9.4153e-88	-0.353782	0.477	0.778	1.88306e-84	5	HERPUD1
8.71519e-84	-0.378101	0.575	0.985	1.74304e-80	5	NEAT1
9.47177e-81	-0.391208	0.479	0.828	1.89435e-77	5	TNFSF10
1.62732e-143	-0.407983	0.307	0.918	3.25464e-140	5	PSMD1
1.53411e-144	-0.410474	0.299	0.868	3.06821e-141	5	RBBP8
2.31104e-63	-0.423272	0.126	0.571	4.62208e-60	5	PTHLH
5.18404e-158	-0.43566	0.296	0.893	1.03681e-154	5	FADS1
2.50026e-121	-0.439979	0.527	0.869	5.00052e-118	5	MT-ND6
6.52316e-117	-0.597012	0.623	0.983	1.30463e-113	5	MT-ND5
4.58161e-97	-0.817863	0.749	0.999	9.16322e-94	5	MT-ND3
6.13096e-87	-0.908297	0.847	1	1.22619e-83	5	MT-CO2
9.72806e-102	-0.959936	0.758	0.999	1.94561e-98	5	MT-CYB
2.75689e-100	-0.967528	0.786	0.999	5.51377e-97	5	MT-ATP6
1.54758e-134	-1.06399	0.582	0.989	3.09516e-131	5	MT-ND2
1.67081e-124	-1.15455	0.773	1	3.34162e-121	5	MT-CO1
1.66567e-129	-1.16586	0.734	0.998	3.33133e-126	5	MT-ND4
3.19999e-105	-1.21083	0.75	0.987	6.39999e-102	5	HIST1H4C
2.16223e-132	-1.23543	0.658	0.999	4.32445e-129	5	MT-CO3
3.33576e-147	-1.26244	0.621	0.99	6.67152e-144	5	MT-ND1
