## Supplementary material for "Fine-tuned repression of Drp1 driven mitochondrial fission primes a ‘stem/progenitor-like state’ to accelerate neoplastic transformation": Suppl Table 2

### Sheet: GSEA
Suppl. Data 2	GSEA of cluster markers from Parental, T1-Trnsf, T10-Trsnf scRNA-seq data set
Cluster 0 (only significant pathways shown with FDR q value <= 0.01)
REACTOME IDs	NAME	GS<br> follow link to MSigDB	Renamed based on leading edge genes	SIZE	ES	NES	NOM p-val	FDR q-val
R-HSA-8953897	REACTOME_CELLULAR_RESPONSES_TO_EXTERNAL_STIMULI	REACTOME_CELLULAR_RESPONSES_TO_EXTERNAL_STIMULI	Histones	35	0.502028	2.21937	0	0.00559986
R-HSA-73894	REACTOME_DNA_REPAIR	REACTOME_DNA_REPAIR		17	0.605231	2.18087	0	0.00426657
R-HSA-5357801	REACTOME_PROGRAMMED_CELL_DEATH	REACTOME_PROGRAMMED_CELL_DEATH	Histones	15	0.614006	2.17415	0	0.00319993
R-HSA-8957322	REACTOME_METABOLISM_OF_STEROIDS	REACTOME_METABOLISM_OF_STEROIDS	Metabolism	15	0.578039	1.95737	0	0.0151252
Cluster 1 (only significant pathways shown with FDR q value <= 0.01)
REACTOME IDs	NAME	GS<br> follow link to MSigDB	Renamed based on leading edge genes	SIZE	ES	NES	NOM p-val	FDR q-val
R-HSA-597592	REACTOME_POST_TRANSLATIONAL_PROTEIN_MODIFICATION	REACTOME_POST_TRANSLATIONAL_PROTEIN_MODIFICATION	Histone and Ubiquitin Related	30	-0.576046	-1.96602	0.00112486	0.0174472
Cluster 2 (only significant pathways shown with FDR q value <= 0.01)
REACTOME IDs	NAME	GS<br> follow link to MSigDB	Renamed based on leading edge genes	SIZE	ES	NES	NOM p-val	FDR q-val
R-HSA-8856688	REACTOME_GOLGI_TO_ER_RETROGRADE_TRANSPORT	REACTOME_GOLGI_TO_ER_RETROGRADE_TRANSPORT	Cytoskeletal proteins	17	0.665546	1.80423	0	0.00230865
R-HSA-69278	REACTOME_CELL_CYCLE_MITOTIC	REACTOME_CELL_CYCLE_MITOTIC		89	0.525797	1.74217	0	0.00433955
R-HSA-1280218	REACTOME_ADAPTIVE_IMMUNE_SYSTEM	REACTOME_ADAPTIVE_IMMUNE_SYSTEM	Mitosis and relevant cytoskeletal proteins	28	0.605046	1.73544	0	0.00464337
R-HSA-194315	REACTOME_SIGNALING_BY_RHO_GTPASES	REACTOME_SIGNALING_BY_RHO_GTPASES	Mitosis and relevant cytoskeletal proteins	48	0.598495	1.86454	0.00102145	0.000806406
R-HSA-983189	REACTOME_KINESINS	REACTOME_KINESINS	Cytoskeletal proteins	16	0.657341	1.70565	0.00340522	0.00654274
R-HSA-983231	REACTOME_FACTORS_INVOLVED_IN_MEGAKARYOCYTE_DEVELOPMENT_AND_PLATELET_PRODUCTION	REACTOME_FACTORS_INVOLVED_IN_MEGAKARYOCYTE_DEVELOPMENT_AND_PLATELET_PRODUCTION	Mitosis and relevant cytoskeletal proteins	17	0.634939	1.68589	0.00797267	0.00822913
R-HSA-597592	REACTOME_POST_TRANSLATIONAL_PROTEIN_MODIFICATION	REACTOME_POST_TRANSLATIONAL_PROTEIN_MODIFICATION	Mitosis	35	0.520627	1.59672	0.00938478	0.0189683
R-HSA-69306	REACTOME_DNA_REPLICATION	REACTOME_DNA_REPLICATION		20	-0.498882	-2.19896	0	0.00184794
R-HSA-73894	REACTOME_DNA_REPAIR	REACTOME_DNA_REPAIR		17	-0.493613	-2.11897	0	0.00246392
R-HSA-69242	REACTOME_S_PHASE	REACTOME_S_PHASE		22	-0.410286	-1.93507	0	0.00574915
R-HSA-453279	REACTOME_MITOTIC_G1_PHASE_AND_G1_S_TRANSITION	REACTOME_MITOTIC_G1_PHASE_AND_G1_S_TRANSITION		25	-0.36545	-1.84673	0	0.00951689
Cluster 3 (only significant pathways shown with FDR q value <= 0.01)
REACTOME IDs	NAME	GS<br> follow link to MSigDB	Renamed based on leading edge genes	SIZE	ES	NES	NOM p-val	FDR q-val
R-HSA-6805567	REACTOME_KERATINIZATION	REACTOME_KERATINIZATION	Keratin (stem cell and SCC markers)	17	0.636288	2.20622	0	0.000705619
R-HSA-168898	REACTOME_TOLL_LIKE_RECEPTOR_CASCADES	REACTOME_TOLL_LIKE_RECEPTOR_CASCADES	Signaling	16	0.616034	2.02593	0	0.00585163
R-HSA-1640170	REACTOME_CELL_CYCLE	REACTOME_CELL_CYCLE	Cell Cycle overall	106	-0.637694	-2.86356	0	0
R-HSA-597592	REACTOME_POST_TRANSLATIONAL_PROTEIN_MODIFICATION	REACTOME_POST_TRANSLATIONAL_PROTEIN_MODIFICATION	Ubiquitin related	61	-0.54835	-2.23829	0	7.93269e-05
R-HSA-1852241	REACTOME_ORGANELLE_BIOGENESIS_AND_MAINTENANCE	REACTOME_ORGANELLE_BIOGENESIS_AND_MAINTENANCE	Mitosis and relvenat Cytoskeletal proteins	23	-0.644948	-2.14772	0	0.000123747
R-HSA-8856688	REACTOME_GOLGI_TO_ER_RETROGRADE_TRANSPORT	REACTOME_GOLGI_TO_ER_RETROGRADE_TRANSPORT	Mitosis and relvenat Cytoskeletal proteins	21	-0.653712	-2.10905	0	0.000111962
R-HSA-983231	REACTOME_FACTORS_INVOLVED_IN_MEGAKARYOCYTE_DEVELOPMENT_AND_PLATELET_PRODUCTION	REACTOME_FACTORS_INVOLVED_IN_MEGAKARYOCYTE_DEVELOPMENT_AND_PLATELET_PRODUCTION	Mitosis and relvenat Cytoskeletal proteins	22	-0.63358	-2.07184	0	0.000235054
R-HSA-194315	REACTOME_SIGNALING_BY_RHO_GTPASES	REACTOME_SIGNALING_BY_RHO_GTPASES	Mitosis and relvenat Cytoskeletal proteins	60	-0.50121	-2.06206	0	0.000243427
R-HSA-983189	REACTOME_KINESINS	REACTOME_KINESINS	Mitosis and relvenat Cytoskeletal proteins	19	-0.653501	-2.0463	0	0.000375576
R-HSA-109582	REACTOME_HEMOSTASIS	REACTOME_HEMOSTASIS	Mitosis and relvenat Cytoskeletal proteins	41	-0.527324	-1.99937	0	0.000837256
R-HSA-9609646	REACTOME_HCMV_INFECTION	REACTOME_HCMV_INFECTION	Others	16	-0.686787	-1.99221	0	0.000896735
R-HSA-73894	REACTOME_DNA_REPAIR	REACTOME_DNA_REPAIR		18	-0.616364	-1.91048	0	0.00216253
R-HSA-5663205	REACTOME_INFECTIOUS_DISEASE	REACTOME_INFECTIOUS_DISEASE	Others	49	-0.471702	-1.86425	0	0.0033064
R-HSA-8953897	REACTOME_CELLULAR_RESPONSES_TO_EXTERNAL_STIMULI	REACTOME_CELLULAR_RESPONSES_TO_EXTERNAL_STIMULI	Histones	59	-0.417109	-1.71562	0.00280112	0.0160879
R-HSA-2132295	REACTOME_MHC_CLASS_II_ANTIGEN_PRESENTATION	REACTOME_MHC_CLASS_II_ANTIGEN_PRESENTATION	Mitosis and relvenat Cytoskeletal proteins	27	-0.519893	-1.78336	0.00589102	0.00874006
R-HSA-1280218	REACTOME_ADAPTIVE_IMMUNE_SYSTEM	REACTOME_ADAPTIVE_IMMUNE_SYSTEM	Others	47	-0.414283	-1.61337	0.0084507	0.0302009
R-HSA-373760	REACTOME_L1CAM_INTERACTIONS	REACTOME_L1CAM_INTERACTIONS	Others	16	-0.578107	-1.69958	0.00961539	0.0178348
Cluster 4 (only significant pathways shown with FDR q value <= 0.01)
REACTOME IDs	NAME	GS<br> follow link to MSigDB	Renamed based on leading edge genes	SIZE	ES	NES	NOM p-val	FDR q-val
R-HSA-1280215	REACTOME_CYTOKINE_SIGNALING_IN_IMMUNE_SYSTEM	REACTOME_CYTOKINE_SIGNALING_IN_IMMUNE_SYSTEM		52	0.657994	1.91959	0	0.000848392
Cluster 5 (only significant pathways shown with FDR q value <= 0.01)
None
