## Supplementary material for "Fine-tuned repression of Drp1 driven mitochondrial fission primes a ‘stem/progenitor-like state’ to accelerate neoplastic transformation": Suppl Table 3

### Sheet: Clusters
Suppl Data 3.	Cluster markers identified by the "FindAllMarkers" function in Seurat Package from scRNA-seq data of Parental HaCaT cells expressing non-targeting shRNA, strong or weak Drp1 shRNA.
p_val	avg_log2FC	pct.1	pct.2	p_val_adj	cluster	gene
0	1.36552	0.999	0.94	0	0	HIST1H4C
0	0.780433	0.888	0.66	0	0	HIST1H1B
0	0.751332	0.917	0.697	0	0	HIST1H1C
0	0.654388	0.787	0.566	0	0	HIST1H1D
0	0.577325	0.865	0.686	0	0	HIST1H1E
5.5957e-185	0.495086	0.627	0.458	1.11914e-181	0	HIST1H1A
0	0.461433	0.821	0.647	0	0	HIST2H2AC
4.00285e-155	0.430241	0.964	0.908	8.0057e-152	0	DKK1
8.02687e-260	0.426998	0.953	0.878	1.60537e-256	0	ARHGAP29
3.82014e-258	0.420364	0.953	0.824	7.64028e-255	0	RRM2
0	0.417101	0.997	0.959	0	0	PCLAF
1.86148e-109	0.39875	0.988	0.954	3.72295e-106	0	FST
2.12118e-307	0.394897	1	0.993	4.24236e-304	0	MALAT1
3.03437e-177	0.374672	0.93	0.846	6.06874e-174	0	DST
5.66219e-190	0.364707	0.943	0.838	1.13244e-186	0	CLSPN
1.97802e-138	0.355963	0.964	0.907	3.95604e-135	0	PTHLH
3.82831e-161	0.350911	0.887	0.797	7.65661e-158	0	AREG
1.44806e-157	0.350268	0.968	0.897	2.89611e-154	0	JUND
2.00457e-108	0.341242	0.816	0.683	4.00913e-105	0	CALD1
3.59398e-127	0.323184	0.894	0.769	7.18795e-124	0	FAM111B
9.84817e-131	0.317284	0.998	0.973	1.96963e-127	0	MT-ND2
1.62928e-83	0.311018	0.973	0.928	3.25856e-80	0	THBS1
1.13792e-129	0.307997	0.893	0.8	2.27584e-126	0	ATAD2
1.39147e-155	0.307452	0.856	0.74	2.78293e-152	0	DIAPH3
1.05868e-151	0.295931	0.989	0.957	2.11737e-148	0	NEAT1
3.10655e-139	0.293104	0.951	0.861	6.2131e-136	0	MYBL2
3.27308e-118	0.289964	0.999	0.986	6.54615e-115	0	MT-ND1
1.73691e-87	0.28853	0.823	0.738	3.47383e-84	0	DCBLD2
9.55876e-135	0.284547	0.923	0.811	1.91175e-131	0	TYMS
1.63693e-105	0.28109	0.936	0.85	3.27387e-102	0	SCD
1.45414e-75	0.273849	0.985	0.963	2.90828e-72	0	F3
1.59417e-100	0.271036	0.944	0.879	3.18834e-97	0	RND3
3.60324e-169	0.267018	0.999	0.983	7.20647e-166	0	DUT
4.43576e-107	0.265788	0.891	0.788	8.87153e-104	0	SMC1A
2.28034e-136	0.265134	0.994	0.969	4.56068e-133	0	PCNA
3.49359e-85	0.257019	0.913	0.829	6.98717e-82	0	NR2F2
2.9372e-98	0.256376	0.911	0.809	5.8744e-95	0	RBBP8
1.49217e-108	0.255767	0.933	0.845	2.98435e-105	0	HELLS
1.42033e-105	0.252603	0.879	0.732	2.84066e-102	0	HMGB2
4.07856e-88	0.251792	0.952	0.901	8.15712e-85	0	ITGA2
1.41157e-105	0.251205	0.993	0.951	2.82315e-102	0	MT-ND5
2.3194e-23	-0.250406	0.702	0.718	4.6388e-20	0	ASS1
6.8262e-56	-0.250676	0.919	0.902	1.36524e-52	0	PHF19
2.2155e-10	-0.256268	0.927	0.863	4.431e-07	0	CKS2
0.000318375	-0.261565	0.957	0.898	0.63675	0	TPX2
8.91646e-21	-0.263955	0.645	0.681	1.78329e-17	0	AURKA
5.46524e-56	-0.266021	0.995	0.982	1.09305e-52	0	TUBA1C
1.69362e-15	-0.268389	0.943	0.903	3.38724e-12	0	UBE2S
2.14883e-13	-0.27087	0.658	0.662	4.29766e-10	0	ELF3
4.67975e-123	-0.276518	0.699	0.749	9.35949e-120	0	IFI44
3.97208e-94	-0.280489	0.987	0.987	7.94416e-91	0	CD24
1.03957e-23	-0.282054	0.683	0.699	2.07913e-20	0	HMMR
1.72974e-59	-0.283683	0.99	0.988	3.45949e-56	0	IGFBP6
2.68075e-30	-0.287452	0.998	0.997	5.36151e-27	0	KRT17
8.9611e-54	-0.294197	0.958	0.957	1.79222e-50	0	KRT6A
8.92106e-35	-0.300554	0.793	0.793	1.78421e-31	0	CYP1B1
0.00819223	-0.308738	0.839	0.805	1	0	PMAIP1
1.83565e-15	-0.320959	0.761	0.763	3.6713e-12	0	PLAAT4
2.54097e-16	-0.323733	0.472	0.513	5.08194e-13	0	SLPI
8.76707e-48	-0.323744	0.985	0.984	1.75341e-44	0	ADIRF
1.6819e-36	-0.326013	0.944	0.945	3.3638e-33	0	KRT15
3.83484e-26	-0.342896	0.829	0.832	7.66967e-23	0	CLDN4
2.44897e-56	-0.356309	0.957	0.959	4.89794e-53	0	ID1
6.56796e-191	-0.357531	0.998	0.999	1.31359e-187	0	CCND1
1.64324e-24	-0.36169	0.868	0.84	3.28648e-21	0	KPNA2
4.44172e-107	-0.380542	0.953	0.945	8.88343e-104	0	CDKN3
1.4261e-13	-0.4123	0.752	0.748	2.8522e-10	0	LCN2
3.3388e-114	-0.428219	0.693	0.765	6.6776e-111	0	DLGAP5
2.44016e-18	-0.443906	0.938	0.886	4.88031e-15	0	CENPF
1.72678e-76	-0.458637	0.506	0.584	3.45355e-73	0	PLK1
7.32588e-76	-0.506193	0.549	0.629	1.46518e-72	0	IFIT1
5.80914e-34	-0.517875	0.747	0.744	1.16183e-30	0	KRT4
2.52999e-118	-0.581213	0.926	0.918	5.05997e-115	0	ARL6IP1
6.65277e-29	-0.622557	0.854	0.854	1.33055e-25	0	ISG15
1.84202e-14	-0.622863	0.686	0.703	3.68404e-11	0	IFIT2
1.26178e-264	-0.649366	0.756	0.833	2.52356e-261	0	CDC20
7.47564e-59	-0.659795	0.952	0.952	1.49513e-55	0	KRT13
4.53235e-290	-0.663761	0.589	0.755	9.0647e-287	0	CCNB2
0	-0.685425	0.781	0.852	0	0	PTTG1
6.996e-39	-0.758738	0.787	0.808	1.3992e-35	0	IFIT3
0.00153248	-0.8428	0.803	0.789	1	0	OASL
3.06588e-247	-0.862052	0.748	0.835	6.13176e-244	0	CCNB1
2.27124e-10	-1.26719	0.661	0.672	4.54249e-07	0	SCGB1A1
0	1.50317	0.994	0.766	0	1	CCNB1
0	1.46053	0.997	0.877	0	1	CENPF
0	1.27856	0.992	0.903	0	1	ARL6IP1
0	1.26248	0.995	0.895	0	1	TPX2
0	1.25006	0.969	0.769	0	1	TOP2A
0	1.19804	0.926	0.795	0	1	UBE2C
0	1.14909	0.89	0.482	0	1	PLK1
0	1.0992	0.967	0.768	0	1	ASPM
0	1.06882	0.95	0.823	0	1	KPNA2
0	1.02997	0.899	0.615	0	1	AURKA
0	1.0269	0.931	0.637	0	1	HMMR
0	1.01827	0.981	0.857	0	1	CKS2
0	0.982769	0.975	0.9	0	1	UBE2S
0	0.967298	0.962	0.646	0	1	CCNB2
0	0.943209	0.944	0.696	0	1	DLGAP5
0	0.929245	0.982	0.769	0	1	CDC20
0	0.803226	0.979	0.796	0	1	PTTG1
0	0.797947	0.841	0.525	0	1	FAM83D
0	0.794242	0.949	0.746	0	1	NUSAP1
0	0.768511	0.998	0.983	0	1	TUBA1C
0	0.748917	0.992	0.926	0	1	MKI67
0	0.716236	0.994	0.936	0	1	CDKN3
0	0.713815	0.947	0.799	0	1	KIF23
0	0.710138	0.946	0.775	0	1	PRC1
0	0.688052	0.967	0.811	0	1	BIRC5
0	0.671705	0.943	0.759	0	1	KIF20B
0	0.668335	0.917	0.66	0	1	CDC25B
0	0.637484	0.781	0.601	0	1	CENPE
0	0.627412	1	0.996	0	1	DYNLL1
0	0.615846	0.894	0.633	0	1	KNSTRN
0	0.597272	1	0.999	0	1	TUBB4B
0	0.589543	0.94	0.837	0	1	ANLN
0	0.585079	0.765	0.436	0	1	DEPDC1
0	0.561211	0.998	0.992	0	1	JPT1
0	0.55247	0.835	0.579	0	1	CKAP2
3.5559e-296	0.541496	0.744	0.502	7.11181e-293	1	CENPA
4.87621e-284	0.539143	0.911	0.758	9.75243e-281	1	CEP55
0	0.53602	0.799	0.535	0	1	KIF14
0	0.530514	1	0.997	0	1	CALM2
1.76935e-281	0.527284	0.772	0.528	3.5387e-278	1	CDCA3
0	0.510373	0.844	0.566	0	1	NUF2
0	0.503472	0.81	0.555	0	1	NEK2
2.50313e-241	0.487209	0.682	0.425	5.00626e-238	1	KIF20A
1.31381e-242	0.472724	0.647	0.38	2.62762e-239	1	PIF1
1.94752e-234	0.462662	0.995	0.963	3.89504e-231	1	MARCKS
8.81678e-248	0.459695	0.777	0.554	1.76336e-244	1	SGO2
2.83519e-302	0.4566	0.994	0.966	5.67039e-299	1	CKS1B
7.8676e-279	0.454587	0.838	0.618	1.57352e-275	1	CDCA2
3.67965e-190	0.444135	0.966	0.892	7.35931e-187	1	PHF19
0	0.4428	0.813	0.578	0	1	KIF2C
2.97121e-214	0.440109	0.862	0.677	5.94242e-211	1	CKAP5
1.19372e-195	0.439886	0.86	0.714	2.38745e-192	1	CCNA2
4.6184e-268	0.434904	1	0.999	9.23679e-265	1	HSPA8
6.32621e-191	0.428758	0.936	0.832	1.26524e-187	1	HP1BP3
2.55853e-245	0.426266	0.726	0.494	5.11707e-242	1	GTSE1
4.81627e-189	0.42178	0.957	0.888	9.63254e-186	1	HMGB3
8.48234e-252	0.421021	0.791	0.538	1.69647e-248	1	NDC80
2.13336e-228	0.419234	0.722	0.504	4.26673e-225	1	PRR11
0	0.415321	0.779	0.522	0	1	BUB1
1.75523e-203	0.415152	0.863	0.654	3.51046e-200	1	KNL1
4.30526e-164	0.412874	0.732	0.551	8.61051e-161	1	SAPCD2
6.65799e-192	0.403934	0.778	0.623	1.3316e-188	1	CDCA8
1.07657e-199	0.385856	0.993	0.981	2.15313e-196	1	SFPQ
0	0.385452	0.739	0.41	0	1	KIF18A
6.89197e-161	0.38133	0.838	0.691	1.37839e-157	1	AURKB
7.44256e-181	0.379923	0.765	0.563	1.48851e-177	1	TRIM59
1.01805e-211	0.378941	0.764	0.52	2.0361e-208	1	ARHGAP11A
2.5072e-155	0.378382	0.892	0.77	5.0144e-152	1	ECT2
2.44202e-163	0.37457	0.975	0.914	4.88404e-160	1	SMC4
9.96889e-210	0.363644	1	0.999	1.99378e-206	1	CCND1
1.967e-171	0.363182	0.881	0.736	3.93399e-168	1	KIF11
3.29021e-142	0.360102	0.768	0.628	6.58043e-139	1	TTK
3.30527e-117	0.357453	0.985	0.955	6.61054e-114	1	SNHG7
3.83082e-155	0.352944	0.715	0.515	7.66164e-152	1	RACGAP1
1.48859e-141	0.352418	0.809	0.642	2.97717e-138	1	NCAPD2
1.60454e-146	0.34614	0.998	0.986	3.20907e-143	1	EIF5
1.88908e-113	0.327788	0.858	0.711	3.77816e-110	1	HSPA1A
6.04194e-128	0.324345	0.966	0.908	1.20839e-124	1	HSPH1
2.01685e-118	0.317665	0.698	0.55	4.0337e-115	1	CCNF
4.51077e-241	0.315429	0.794	0.622	9.02153e-238	1	INCENP
9.50842e-82	0.312973	0.709	0.594	1.90168e-78	1	HJURP
1.85572e-107	0.312172	0.864	0.757	3.71143e-104	1	DBF4
9.18128e-174	0.311286	0.733	0.53	1.83626e-170	1	KIF4A
4.84634e-121	0.302559	0.736	0.554	9.69269e-118	1	RNF26
2.23231e-98	0.299342	0.947	0.889	4.46462e-95	1	ANP32E
1.07994e-114	0.298111	0.917	0.817	2.15989e-111	1	PDGFA
6.65766e-104	0.29777	0.931	0.843	1.33153e-100	1	CHD4
4.63682e-108	0.294349	0.996	0.985	9.27365e-105	1	CD24
4.75389e-70	0.290763	0.849	0.735	9.50777e-67	1	CDK1
3.51911e-72	0.286474	0.927	0.871	7.03822e-69	1	GALNT5
5.18968e-80	0.279483	0.66	0.514	1.03794e-76	1	BUB1B
9.6316e-99	0.275159	0.996	0.988	1.92632e-95	1	CAMK2N1
1.01419e-103	0.269512	0.622	0.453	2.02837e-100	1	GPSM2
1.25349e-85	0.265762	0.962	0.92	2.50698e-82	1	WDR43
3.86006e-93	0.265192	0.727	0.579	7.72013e-90	1	TACC3
9.95168e-79	0.26062	0.81	0.671	1.99034e-75	1	RBBP6
6.77253e-78	0.250407	0.782	0.663	1.35451e-74	1	KDM5B
4.6632e-27	-0.250129	0.481	0.512	9.3264e-24	1	HIST1H1A
6.74453e-39	-0.252549	0.73	0.734	1.34891e-35	1	HMGCS1
1.30398e-07	-0.258866	0.953	0.952	0.000260797	1	KRT13
2.40349e-91	-0.258871	0.65	0.707	4.80698e-88	1	HIST2H2AC
5.89898e-17	-0.265704	0.801	0.815	1.1798e-13	1	WARS
1.95569e-51	-0.27169	0.663	0.723	3.91138e-48	1	JUN
5.14846e-149	-0.277888	0.525	0.609	1.02969e-145	1	CCNE2
1.51022e-45	-0.278274	0.751	0.769	3.02044e-42	1	MSH6
3.51447e-18	-0.284415	0.771	0.76	7.02894e-15	1	PLAAT4
8.69619e-59	-0.289822	0.894	0.92	1.73924e-55	1	ITGA2
1.59667e-97	-0.293527	0.709	0.743	3.19334e-94	1	HIST1H1E
3.11451e-19	-0.296275	0.995	0.998	6.22902e-16	1	KRT17
7.27408e-30	-0.300425	0.773	0.798	1.45482e-26	1	GADD45A
9.49158e-127	-0.301414	0.674	0.746	1.89832e-123	1	E2F1
5.68753e-07	-0.304678	0.813	0.815	0.00113751	1	PMAIP1
3.92836e-29	-0.306024	0.966	0.967	7.85672e-26	1	NEAT1
2.79036e-85	-0.320143	0.678	0.744	5.58072e-82	1	MCM10
1.25505e-101	-0.329513	0.833	0.899	2.5101e-98	1	MYBL2
1.1649e-163	-0.331119	0.365	0.571	2.32981e-160	1	UNG
3.29065e-74	-0.33935	0.951	0.967	6.5813e-71	1	FGFBP1
7.10539e-89	-0.344878	0.458	0.58	1.42108e-85	1	WDR76
2.33013e-94	-0.345114	0.823	0.915	4.66026e-91	1	FOS
1.10184e-57	-0.35006	0.932	0.921	2.20369e-54	1	PTHLH
1.08481e-41	-0.366224	0.942	0.945	2.16962e-38	1	KRT15
1.68135e-15	-0.3738	0.744	0.751	3.3627e-12	1	LCN2
4.06983e-96	-0.374879	0.784	0.825	8.13965e-93	1	HES4
7.57652e-168	-0.393798	0.534	0.652	1.5153e-164	1	HIST1H1D
1.16366e-139	-0.417122	0.757	0.843	2.32731e-136	1	ATAD2
3.35264e-46	-0.421342	0.878	0.885	6.70527e-43	1	SAMD9
4.17594e-193	-0.424881	0.645	0.743	8.35188e-190	1	HIST1H1B
2.89501e-112	-0.426077	0.7	0.774	5.79003e-109	1	HIST1H1C
1.68057e-152	-0.439336	0.877	0.904	3.36114e-149	1	ARHGAP29
2.66567e-156	-0.443868	0.799	0.853	5.33134e-153	1	TYMS
2.93454e-97	-0.46829	0.907	0.928	5.86908e-94	1	DKK1
1.47208e-184	-0.477428	0.809	0.885	2.94416e-181	1	HELLS
4.17008e-175	-0.481752	0.696	0.802	8.34017e-172	1	GINS2
3.7945e-167	-0.49917	0.69	0.777	7.589e-164	1	MCM6
4.38487e-202	-0.52455	0.862	0.931	8.76975e-199	1	JUND
6.28466e-15	-0.542997	0.864	0.851	1.25693e-11	1	ISG15
3.55959e-241	-0.580436	0.793	0.877	7.11918e-238	1	RRM2
1.16782e-30	-0.623226	0.705	0.697	2.33565e-27	1	IFIT2
0	-0.629174	0.952	0.974	0	1	PCLAF
6.09228e-18	-0.64278	0.794	0.804	1.21846e-14	1	IFIT3
0	-0.647221	0.979	0.99	0	1	DUT
0	-0.677843	0.761	0.894	0	1	CLSPN
4.89106e-47	-0.82748	0.784	0.795	9.78213e-44	1	OASL
0	-0.867918	0.948	0.983	0	1	PCNA
0	-0.959649	0.596	0.856	0	1	FAM111B
2.93811e-271	-1.00018	0.924	0.965	5.87622e-268	1	HIST1H4C
1.13228e-126	0.393429	0.832	0.75	2.26455e-123	2	MSH6
6.60705e-96	0.380549	0.658	0.541	1.32141e-92	2	DTL
1.82402e-129	0.364466	0.826	0.708	3.64804e-126	2	MCM10
4.66287e-102	0.36128	0.811	0.747	9.32574e-99	2	MCM6
2.44563e-102	0.360064	0.834	0.769	4.89126e-99	2	GINS2
1.43861e-98	0.338494	0.696	0.545	2.87722e-95	2	CDCA7
6.88057e-162	0.311024	1	0.998	1.37611e-158	2	CAV1
6.74455e-99	0.310005	0.873	0.788	1.34891e-95	2	FAM111B
1.09321e-90	0.305929	0.907	0.861	2.18642e-87	2	HELLS
1.89212e-58	0.286936	0.949	0.917	3.78424e-55	2	PTHLH
1.49536e-65	0.286301	0.817	0.752	2.99072e-62	2	DANCR
1.45416e-53	0.277333	0.965	0.935	2.90832e-50	2	THBS1
4.79891e-74	0.271969	0.779	0.721	9.59781e-71	2	E2F1
1.59943e-67	0.259484	1	0.994	3.19886e-64	2	MT-ATP6
4.936e-57	0.252401	0.977	0.967	9.87199e-54	2	F3
4.50956e-45	0.250445	0.904	0.861	9.01912e-42	2	NRG1
2.06127e-64	-0.250865	0.883	0.936	4.12254e-61	2	SMC4
6.96112e-63	-0.258573	0.703	0.807	1.39222e-59	2	H1FX
1.48808e-79	-0.258662	0.717	0.812	2.97617e-76	2	ECT2
5.55824e-65	-0.26021	0.39	0.527	1.11165e-61	2	DEPDC1
5.87073e-64	-0.261206	0.628	0.766	1.17415e-60	2	HSPA1A
2.30409e-90	-0.261556	0.437	0.564	4.60817e-87	2	GTSE1
1.04691e-43	-0.261918	0.574	0.642	2.09382e-40	2	CKAP2
3.74704e-94	-0.262141	0.463	0.618	7.49409e-91	2	NDC80
3.32276e-62	-0.264264	0.714	0.765	6.64553e-59	2	LXN
9.69805e-32	-0.265146	0.627	0.704	1.93961e-28	2	IVL
1.78133e-77	-0.265736	0.648	0.765	3.56265e-74	2	CCNA2
3.96663e-83	-0.269343	0.742	0.837	7.93325e-80	2	LMO7
8.65576e-66	-0.27296	0.713	0.815	1.73115e-62	2	KIF20B
1.31308e-79	-0.274291	0.465	0.604	2.62617e-76	2	H1F0
8.97791e-57	-0.280655	0.798	0.872	1.79558e-53	2	KLF5
4.22208e-102	-0.284851	0.564	0.684	8.44416e-99	2	CDCA2
4.61346e-134	-0.290965	0.544	0.68	9.22692e-131	2	CDCA8
2.45704e-96	-0.29234	0.686	0.783	4.91408e-93	2	KIF11
1.73159e-79	-0.294861	0.609	0.734	3.46319e-76	2	CDC25B
2.09236e-21	-0.295447	0.975	0.987	4.18471e-18	2	ADIRF
1.43281e-144	-0.305255	0.417	0.614	2.86562e-141	2	CDCA3
2.1029e-135	-0.311178	0.456	0.618	4.20581e-132	2	KIF14
4.53174e-97	-0.313996	0.552	0.716	9.06349e-94	2	KNSTRN
3.91202e-113	-0.319967	0.54	0.659	7.82403e-110	2	CENPE
7.73935e-165	-0.321411	0.583	0.723	1.54787e-161	2	HIST2H2AC
1.97644e-66	-0.324186	0.572	0.642	3.95289e-63	2	HIST1H1D
6.8034e-37	-0.327872	0.757	0.826	1.36068e-33	2	WARS
3.61366e-36	-0.328177	0.935	0.964	7.22732e-33	2	ID1
3.06e-69	-0.332054	0.974	0.984	6.12e-66	2	TM4SF1
1.26521e-75	-0.332322	0.406	0.53	2.53042e-72	2	HIST1H1A
3.1496e-50	-0.336881	0.749	0.831	6.2992e-47	2	GSN
5.49622e-179	-0.338943	0.412	0.67	1.09924e-175	2	NUF2
4.04132e-146	-0.352216	0.949	0.977	8.08265e-143	2	CKS1B
9.09537e-53	-0.352474	0.559	0.685	1.81907e-49	2	ELF3
3.78665e-39	-0.368426	0.942	0.961	7.5733e-36	2	SERPINB2
3.44788e-37	-0.372639	0.53	0.624	6.89575e-34	2	IFIT1
6.69326e-38	-0.375664	0.846	0.892	1.33865e-34	2	SAMD9
1.65254e-111	-0.381162	0.704	0.834	3.30508e-108	2	PRC1
1.00862e-202	-0.382614	0.996	0.998	2.01724e-199	2	CALM2
1.62122e-109	-0.388639	0.996	0.997	3.24244e-106	2	TACSTD2
3.54732e-224	-0.388768	0.999	0.999	7.09464e-221	2	TUBB4B
1.02452e-189	-0.392324	0.649	0.758	2.04903e-186	2	HIST1H1E
3.67246e-115	-0.393925	0.8	0.871	7.34492e-112	2	ANLN
2.63854e-197	-0.404253	0.994	0.997	5.27708e-194	2	DYNLL1
2.68124e-24	-0.412932	0.74	0.767	5.36249e-21	2	PLAAT4
1.69859e-48	-0.418914	0.951	0.97	3.39718e-45	2	NEAT1
1.29263e-154	-0.423453	0.975	0.988	2.58526e-151	2	TUBA1C
1.20659e-161	-0.425596	0.622	0.81	2.41318e-158	2	HMGB2
6.37181e-37	-0.428156	0.771	0.825	1.27436e-33	2	PMAIP1
5.64041e-52	-0.431754	0.384	0.529	1.12808e-48	2	SLPI
4.54415e-164	-0.445775	0.636	0.745	9.0883e-161	2	HIST1H1B
1.87813e-206	-0.448477	0.579	0.753	3.75626e-203	2	AURKB
0.000404798	-0.451647	0.666	0.706	0.809596	2	IFIT2
8.76441e-64	-0.463378	0.998	0.994	1.75288e-60	2	MALAT1
1.51971e-69	-0.473723	0.998	0.997	3.03942e-66	2	KRT17
2.02258e-151	-0.482946	0.675	0.78	4.04517e-148	2	HIST1H1C
3.04426e-145	-0.484738	0.449	0.62	6.08852e-142	2	FAM83D
1.9852e-138	-0.498903	0.589	0.72	3.9704e-135	2	HMMR
1.39201e-230	-0.519653	0.577	0.8	2.78402e-227	2	CDK1
4.24841e-74	-0.521657	0.757	0.823	8.49681e-71	2	CCNB1
1.80764e-45	-0.53218	0.67	0.768	3.61528e-42	2	LCN2
4.28741e-206	-0.536657	0.724	0.853	8.57482e-203	2	KIF23
1.98231e-185	-0.549019	0.905	0.947	3.96463e-182	2	MKI67
2.05638e-236	-0.57771	0.609	0.828	4.11277e-233	2	NUSAP1
1.19377e-117	-0.600341	0.852	0.912	2.38754e-114	2	CENPF
3.95941e-177	-0.622926	0.862	0.927	7.91882e-174	2	TPX2
4.18971e-210	-0.627217	0.363	0.61	8.37942e-207	2	PLK1
1.35989e-56	-0.627669	0.676	0.762	2.71977e-53	2	KRT4
2.87647e-19	-0.631418	0.944	0.954	5.75293e-16	2	KRT13
6.41985e-156	-0.636037	0.87	0.932	1.28397e-152	2	ARL6IP1
5.71615e-212	-0.637694	0.861	0.927	1.14323e-208	2	UBE2S
1.33708e-246	-0.642074	0.681	0.837	2.67415e-243	2	ASPM
1.45989e-15	-0.644585	0.782	0.807	2.91978e-12	2	IFIT3
1.24634e-225	-0.652097	0.542	0.702	2.49267e-222	2	AURKA
5.11793e-152	-0.660078	0.739	0.853	1.02359e-148	2	CLDN4
2.84977e-30	-0.672066	0.82	0.862	5.69955e-27	2	ISG15
1.01735e-203	-0.693143	0.746	0.872	2.0347e-200	2	KPNA2
0	-0.858799	0.752	0.912	0	2	CKS2
2.68695e-78	-0.978041	0.76	0.801	5.3739e-75	2	OASL
0	-1.02166	0.607	0.856	0	2	TOP2A
0	-1.18388	0.619	0.869	0	2	UBE2C
2.2653e-42	-1.45222	0.644	0.675	4.5306e-39	2	SCGB1A1
0	-1.52237	0.935	0.962	0	2	HIST1H4C
0	0.483949	1	1	0	3	GAPDH
1.28634e-83	0.443667	0.986	0.952	2.57268e-80	3	HIST1H4C
3.10469e-220	0.318204	1	0.998	6.20938e-217	3	TUBA1B
2.69371e-95	0.309407	0.996	0.984	5.38742e-92	3	TUBA4A
6.90824e-117	0.301286	1	0.998	1.38165e-113	3	KRT18
1.05751e-64	0.286942	0.851	0.752	2.11502e-61	3	FXYD5
0	0.286859	1	1	0	3	RPL8
3.57265e-120	0.284955	1	1	7.14531e-117	3	KRT7
7.77118e-147	0.283566	0.998	0.998	1.55424e-143	3	TPI1
4.12264e-95	0.282571	0.998	0.996	8.24528e-92	3	KRT8
3.35398e-112	0.278506	1	0.994	6.70796e-109	3	TUBB
2.96567e-64	0.277606	0.964	0.932	5.93135e-61	3	EIF4EBP1
1.48163e-57	0.262215	0.986	0.971	2.96326e-54	3	STMN1
1.7688e-78	0.260714	0.999	0.996	3.53761e-75	3	UBC
1.74252e-55	0.252831	0.92	0.878	3.48505e-52	3	RHOC
4.13784e-49	-0.252016	0.759	0.825	8.27568e-46	3	SMC5
2.47397e-07	-0.252061	0.624	0.666	0.000494794	3	ELF3
0.0024564	-0.253573	0.816	0.81	1	3	CCNB1
5.42086e-38	-0.25392	0.84	0.864	1.08417e-34	3	VCL
3.45976e-37	-0.254194	0.786	0.837	6.91952e-34	3	NET1
8.11976e-46	-0.254301	0.766	0.829	1.62395e-42	3	PPL
6.27122e-63	-0.254844	0.68	0.719	1.25424e-59	3	KCNQ1OT1
3.68882e-20	-0.255029	0.73	0.772	7.37765e-17	3	ADGRF1
3.07309e-44	-0.255183	0.664	0.746	6.14618e-41	3	CEP350
6.63704e-48	-0.258443	0.774	0.837	1.32741e-44	3	TEAD1
5.76641e-39	-0.259489	0.704	0.775	1.15328e-35	3	MSH6
1.78002e-49	-0.263107	0.9	0.933	3.56003e-46	3	WDR43
5.36571e-46	-0.263874	0.928	0.947	1.07314e-42	3	PLS3
3.16659e-46	-0.264053	0.738	0.81	6.33317e-43	3	SLCO3A1
1.61334e-41	-0.264099	0.835	0.886	3.22668e-38	3	RIOK3
2.37824e-42	-0.266063	0.58	0.679	4.75648e-39	3	NFIA
1.84687e-72	-0.26736	0.676	0.793	3.69373e-69	3	TRIP11
3.94686e-39	-0.270887	0.836	0.875	7.89372e-36	3	HELLS
1.90928e-46	-0.270904	0.89	0.922	3.81856e-43	3	MYO1B
4.01199e-52	-0.27297	0.989	0.988	8.02398e-49	3	SMC2
1.2719e-42	-0.273671	0.837	0.887	2.5438e-39	3	RAP2B
4.85e-29	-0.274888	0.893	0.919	9.70001e-26	3	GPRC5A
1.79022e-45	-0.276293	0.714	0.789	3.58043e-42	3	LDLR
1.391e-49	-0.281048	0.822	0.866	2.78199e-46	3	CHD4
1.38789e-44	-0.281156	0.85	0.885	2.77578e-41	3	MYH9
1.29412e-45	-0.282204	0.849	0.87	2.58824e-42	3	CDK6
3.38501e-40	-0.282832	0.591	0.69	6.77001e-37	3	FOSB
1.22281e-70	-0.283639	0.666	0.77	2.44562e-67	3	BDP1
6.34406e-53	-0.284229	0.727	0.809	1.26881e-49	3	CLINT1
6.71944e-134	-0.285627	0.502	0.702	1.34389e-130	3	MTRNR2L12
3.57304e-44	-0.285925	0.606	0.698	7.14608e-41	3	KDM5B
1.55482e-174	-0.286382	1	0.999	3.10964e-171	3	RPS11
1.19533e-36	-0.286994	0.727	0.773	2.39065e-33	3	SPAG9
3.10463e-48	-0.287503	0.858	0.903	6.20927e-45	3	RND3
1.59139e-53	-0.290546	0.784	0.841	3.18277e-50	3	FMR1
3.68855e-52	-0.292202	0.796	0.85	7.3771e-49	3	SMARCA5
5.18925e-07	-0.292263	0.811	0.807	0.00103785	3	TOP2A
1.55395e-41	-0.292296	0.838	0.876	3.1079e-38	3	LAMA3
3.06485e-62	-0.294459	0.674	0.752	6.1297e-59	3	MACF1
6.96632e-07	-0.2951	0.562	0.613	0.00139326	3	IFIT1
1.70873e-55	-0.296273	0.734	0.816	3.41745e-52	3	AKAP13
2.26054e-35	-0.299809	0.664	0.731	4.52107e-32	3	MAP4K4
4.96648e-63	-0.300327	0.782	0.863	9.93296e-60	3	HP1BP3
3.22218e-60	-0.304533	0.714	0.798	6.44436e-57	3	RB1CC1
5.66495e-52	-0.304977	0.696	0.768	1.13299e-48	3	DLG1
3.67319e-39	-0.308233	0.856	0.9	7.34637e-36	3	MACC1
7.09555e-18	-0.309991	0.594	0.649	1.41911e-14	3	ZC3HAV1
9.56606e-76	-0.311293	0.926	0.948	1.91321e-72	3	EIF4G1
5.54127e-20	-0.312908	0.976	0.976	1.10825e-16	3	IGFBP3
4.9661e-65	-0.315989	0.844	0.903	9.9322e-62	3	ENAH
6.61412e-77	-0.316233	0.789	0.867	1.32282e-73	3	SPTBN1
1.24427e-69	-0.317436	0.586	0.711	2.48853e-66	3	KNL1
4.88641e-66	-0.319245	0.94	0.956	9.77282e-63	3	LIMA1
2.73555e-88	-0.321508	0.944	0.969	5.4711e-85	3	TMOD3
7.07868e-59	-0.321713	0.72	0.794	1.41574e-55	3	DSC3
3.35723e-55	-0.323183	0.654	0.741	6.71446e-52	3	GABPB1-AS1
4.75943e-18	-0.323187	0.903	0.923	9.51885e-15	3	ARL6IP1
2.00304e-66	-0.323327	0.841	0.894	4.00607e-63	3	SPTAN1
2.55668e-52	-0.324744	0.812	0.864	5.11335e-49	3	ANLN
1.81732e-29	-0.326272	0.708	0.743	3.63465e-26	3	RAB11FIP1
3.15133e-21	-0.327702	0.76	0.798	6.30267e-18	3	CYP1B1
7.65911e-66	-0.329486	0.844	0.891	1.53182e-62	3	ZNF704
4.42822e-43	-0.330073	0.669	0.756	8.85644e-40	3	DLGAP5
1.9126e-85	-0.334022	0.948	0.973	3.8252e-82	3	TPR
1.72892e-88	-0.334666	0.976	0.984	3.45784e-85	3	SFPQ
2.28454e-109	-0.335134	0.984	0.993	4.56907e-106	3	EIF3A
2.3525e-70	-0.33545	0.836	0.906	4.705e-67	3	TAF1D
2.22627e-93	-0.335842	0.654	0.797	4.45255e-90	3	AHCTF1
8.60535e-262	-0.339226	1	1	1.72107e-258	3	RPL27A
3.78074e-78	-0.339873	0.832	0.89	7.56149e-75	3	GOLGA4
8.19995e-76	-0.339891	0.802	0.872	1.63999e-72	3	TJP1
8.15195e-83	-0.345075	0.792	0.88	1.63039e-79	3	DDX3X
4.13416e-79	-0.346706	0.816	0.88	8.26832e-76	3	CLIP1
1.43988e-62	-0.353476	0.73	0.821	2.87975e-59	3	PRC1
3.24154e-13	-0.353876	0.776	0.82	6.48309e-10	3	PMAIP1
4.32978e-95	-0.354297	0.952	0.976	8.65956e-92	3	EGFR
3.0189e-114	-0.359108	0.697	0.823	6.0378e-111	3	DGKH
1.21095e-66	-0.361368	0.882	0.92	2.42191e-63	3	ITGA2
2.97594e-85	-0.361372	0.954	0.969	5.95188e-82	3	TPM4
1.07278e-217	-0.361404	1	1	2.14556e-214	3	RPS20
1.01012e-46	-0.369422	0.851	0.899	2.02023e-43	3	SERPINB13
3.99416e-59	-0.377473	0.942	0.959	7.98831e-56	3	ALDH1A3
2.87098e-89	-0.38837	0.809	0.879	5.74195e-86	3	DST
8.4479e-69	-0.393224	0.83	0.889	1.68958e-65	3	GALNT5
1.2777e-37	-0.395434	0.938	0.941	2.5554e-34	3	THBS1
2.42311e-117	-0.403667	0.746	0.86	4.84622e-114	3	POLR2J3
3.33496e-130	-0.404101	0.971	0.988	6.66992e-127	3	CAST
2.03981e-110	-0.408905	0.898	0.949	4.07962e-107	3	MYOF
5.97011e-123	-0.413745	0.732	0.829	1.19402e-119	3	GOLGB1
0.000184693	-0.42256	0.713	0.75	0.369386	3	KRT4
8.63099e-121	-0.423623	0.762	0.869	1.7262e-117	3	SLK
3.69332e-113	-0.425266	0.846	0.906	7.38664e-110	3	SYNE2
1.01032e-117	-0.426452	0.796	0.884	2.02065e-114	3	SPEN
2.44365e-159	-0.436917	0.982	0.993	4.88729e-156	3	AHNAK
7.87996e-113	-0.437681	0.746	0.863	1.57599e-109	3	NORAD
1.1121e-80	-0.447007	0.932	0.94	2.2242e-77	3	MKI67
1.1356e-141	-0.447494	0.594	0.791	2.27119e-138	3	MT-ND4L
6.99356e-52	-0.447882	0.76	0.814	1.39871e-48	3	ASPM
0.0280616	-0.451878	0.79	0.804	1	3	IFIT3
1.64997e-55	-0.455131	0.879	0.92	3.29994e-52	3	TPX2
1.5641e-181	-0.458312	1	0.999	3.1282e-178	3	NCL
1.99364e-143	-0.463955	0.882	0.938	3.98728e-140	3	ANKRD11
8.25837e-72	-0.468904	0.958	0.975	1.65167e-68	3	EMP1
0.000932177	-0.485947	0.946	0.953	1	3	KRT13
3.56393e-10	-0.522138	0.674	0.702	7.12787e-07	3	IFIT2
7.48967e-66	-0.524878	0.842	0.89	1.49793e-62	3	SAMD9
1.14275e-163	-0.528359	0.944	0.974	2.28551e-160	3	ITGA6
2.1109e-218	-0.551286	0.979	0.993	4.2218e-215	3	HNRNPU
0.00626631	-0.601467	0.752	0.799	1	3	OASL
2.88716e-67	-0.641208	0.884	0.903	5.77432e-64	3	CENPF
2.14232e-210	-0.670825	0.576	0.779	4.28465e-207	3	MT-ND6
6.35329e-148	-0.73988	0.932	0.971	1.27066e-144	3	NEAT1
1.85093e-272	-0.760823	0.944	0.98	3.70187e-269	3	DSP
0	-0.774749	0.995	1	0	3	MT-CO2
0	-0.903831	0.984	1	0	3	MT-CYB
0	-1.02982	0.85	0.98	0	3	MT-ND5
0	-1.06251	0.943	0.999	0	3	MT-ND3
0	-1.10535	0.986	1	0	3	MT-CO1
0	-1.23773	0.964	0.999	0	3	MT-ND4
0	-1.24292	0.991	1	0	3	MT-CO3
0	-1.25471	0.944	0.997	0	3	MT-ND1
0	-1.45106	0.973	0.998	0	3	MALAT1
0	-1.46789	0.905	0.991	0	3	MT-ND2
0	-1.55776	0.964	0.999	0	3	MT-ATP6
2.44984e-161	3.1035	0.737	0.661	4.89968e-158	4	SCGB1A1
0	2.07647	0.966	0.95	0	4	KRT13
0	1.80164	0.882	0.729	0	4	KRT4
4.09765e-281	1.60488	0.863	0.736	8.1953e-278	4	LCN2
1.0308e-268	1.35696	0.767	0.47	2.0616e-265	4	SLPI
9.08047e-213	1.32936	0.892	0.824	1.81609e-209	4	CLDN4
0	1.20634	0.968	0.942	0	4	KRT15
0	1.12193	0.986	0.984	0	4	ADIRF
3.60821e-187	1.10948	0.854	0.81	7.21642e-184	4	GSN
1.60712e-245	1.09863	0.839	0.726	3.21425e-242	4	RAB11FIP1
7.43588e-229	1.09684	0.801	0.676	1.48718e-225	4	IVL
8.72744e-236	1.09011	0.843	0.639	1.74549e-232	4	ELF3
0	1.07715	0.978	0.972	0	4	EMP1
1.53123e-181	1.00502	0.686	0.563	3.06246e-178	4	S100P
1.53472e-57	0.998297	0.39	0.246	3.06945e-54	4	S100A9
3.36122e-133	0.977486	0.832	0.789	6.72245e-130	4	CYP1B1
5.50039e-125	0.903386	0.984	0.975	1.10008e-121	4	IGFBP3
2.16685e-202	0.894991	0.843	0.698	4.33371e-199	4	ASS1
9.67153e-155	0.866812	0.787	0.614	1.93431e-151	4	SERPINB1
2.08913e-168	0.856679	0.977	0.955	4.17826e-165	4	SERPINB2
2.58152e-277	0.772477	0.976	0.975	5.16304e-274	4	FXYD3
9.28124e-165	0.769802	0.934	0.913	1.85625e-161	4	GPRC5A
2.85693e-179	0.766575	0.968	0.957	5.71387e-176	4	ID1
1.44354e-74	0.763622	0.778	0.752	2.88707e-71	4	LXN
2.4796e-16	0.7575	0.996	0.995	4.9592e-13	4	MALAT1
9.82952e-143	0.750645	0.778	0.683	1.9659e-139	4	LGALSL
7.96366e-152	0.721071	0.824	0.76	1.59273e-148	4	ADGRF1
1.8349e-262	0.718174	0.997	1	3.66979e-259	4	S100A6
2.99412e-202	0.689756	0.991	0.998	5.98824e-199	4	TACSTD2
8.92498e-144	0.688167	0.804	0.76	1.785e-140	4	CRABP2
1.162e-40	0.679845	0.968	0.966	2.32401e-37	4	NEAT1
2.81133e-134	0.669832	0.945	0.962	5.62266e-131	4	GPX2
8.34256e-147	0.666763	0.715	0.631	1.66851e-143	4	MUC16
2.65462e-62	0.665663	0.696	0.602	5.30925e-59	4	WFDC2
5.77886e-145	0.656521	0.965	0.956	1.15577e-141	4	ALDH1A3
5.89465e-33	0.655137	0.817	0.791	1.17893e-29	4	GADD45A
2.9549e-141	0.651495	0.664	0.479	5.90981e-138	4	RHOV
4.75756e-98	0.650119	0.998	0.997	9.51511e-95	4	KRT17
1.08545e-252	0.647524	0.993	0.993	2.1709e-249	4	CD9
1.60315e-203	0.645451	0.984	0.992	3.2063e-200	4	CTSD
7.32694e-94	0.641519	0.897	0.892	1.46539e-90	4	SERPINB13
4.53283e-112	0.638161	0.777	0.734	9.06565e-109	4	CCDC80
6.58672e-22	0.610688	0.402	0.337	1.31734e-18	4	SAA1
7.65703e-147	0.574844	0.982	0.982	1.53141e-143	4	TM4SF1
2.49516e-56	0.560016	0.934	0.96	4.99032e-53	4	KRT6A
2.29226e-78	0.548784	0.647	0.551	4.58451e-75	4	AQP3
5.12931e-112	0.547338	0.889	0.88	1.02586e-108	4	LRRC8A
6.39271e-117	0.543189	0.983	0.995	1.27854e-113	4	KRT5
3.98393e-74	0.542692	0.863	0.854	7.96786e-71	4	IGFL2-AS1
2.60963e-91	0.538639	0.759	0.69	5.21926e-88	4	DSG3
6.5424e-82	0.528694	0.893	0.894	1.30848e-78	4	MACC1
7.05644e-75	0.526165	0.823	0.818	1.41129e-71	4	LMO7
4.5733e-115	0.525651	0.961	0.963	9.14661e-112	4	C9orf16
1.71103e-73	0.51809	0.824	0.785	3.42206e-70	4	CLDN1
1.07693e-14	0.517841	0.366	0.3	2.15386e-11	4	SAA2
2.54956e-80	0.508845	0.876	0.79	5.09913e-77	4	MYC
9.15759e-91	0.505639	0.942	0.944	1.83152e-87	4	PHLDA2
8.20293e-119	0.505224	0.986	0.985	1.64059e-115	4	MDK
2.54154e-55	0.503835	0.653	0.597	5.08308e-52	4	UPK3BL1
4.55133e-63	0.503607	0.805	0.804	9.10265e-60	4	S100A4
0.00331793	0.497892	0.905	0.93	1	4	GAS5
3.48339e-28	0.496454	0.691	0.685	6.96679e-25	4	TXNIP
3.88855e-111	0.495417	0.942	0.933	7.77709e-108	4	HSPB1
4.34413e-90	0.494071	0.966	0.969	8.68825e-87	4	SPATS2L
4.20282e-31	0.488272	0.723	0.654	8.40565e-28	4	SOX4
4.31063e-19	0.483301	0.461	0.448	8.62126e-16	4	SLURP2
7.06264e-90	0.479442	0.863	0.812	1.41253e-86	4	HES4
4.11143e-25	0.478724	0.684	0.699	8.22286e-22	4	DDIT4
4.40973e-51	0.478251	0.763	0.749	8.81947e-48	4	FYB1
1.04852e-53	0.472672	0.575	0.476	2.09704e-50	4	NRARP
1.17376e-59	0.470912	0.919	0.915	2.34752e-56	4	MT1X
8.91458e-49	0.465921	0.668	0.647	1.78292e-45	4	PNPLA2
1.25204e-32	0.46215	0.993	0.997	2.50407e-29	4	ZFAS1
2.99341e-63	0.458536	0.701	0.555	5.98681e-60	4	MARCKSL1
2.12037e-86	0.453959	0.707	0.605	4.24073e-83	4	MYH14
7.77725e-41	0.453048	0.74	0.703	1.55545e-37	4	SOX9
7.77195e-64	0.45021	0.764	0.659	1.55439e-60	4	IER2
8.96474e-64	0.443728	0.539	0.411	1.79295e-60	4	C3
2.62781e-81	0.438399	0.994	0.995	5.25561e-78	4	LGALS3
2.68118e-58	0.434407	0.685	0.543	5.36237e-55	4	SAT1
6.2973e-132	0.43374	0.994	0.997	1.25946e-128	4	KRT19
2.59138e-66	0.433316	0.806	0.797	5.18275e-63	4	CLINT1
1.99237e-69	0.43114	0.78	0.735	3.98474e-66	4	C6orf132
1.78762e-37	0.431124	0.782	0.733	3.57524e-34	4	HLA-B
1.49653e-66	0.428811	0.549	0.366	2.99306e-63	4	EGR1
3.74078e-31	0.427705	0.603	0.588	7.48155e-28	4	KLK7
6.95088e-82	0.427551	0.723	0.631	1.39018e-78	4	METRNL
2.12248e-58	0.421736	0.923	0.926	4.24496e-55	4	ZFP36L2
5.72714e-55	0.417397	0.778	0.777	1.14543e-51	4	ALPP
8.66546e-55	0.411946	0.673	0.612	1.73309e-51	4	MAP3K8
1.06429e-63	0.404049	0.61	0.524	2.12858e-60	4	AL512274.1
1.06516e-54	0.401351	0.669	0.652	2.13032e-51	4	CRACR2B
2.43232e-70	0.399602	0.874	0.859	4.86464e-67	4	MMP28
7.70616e-58	0.39846	0.849	0.827	1.54123e-54	4	TRIM16
2.02114e-40	0.397337	0.694	0.687	4.04227e-37	4	VSNL1
1.76561e-28	0.395513	0.345	0.219	3.53122e-25	4	PHGR1
1.30973e-38	0.394263	0.706	0.684	2.61945e-35	4	KDM5B
1.0372e-74	0.392075	0.547	0.378	2.07439e-71	4	THBD
3.70212e-69	0.389111	0.837	0.796	7.40425e-66	4	SLCO3A1
1.7722e-51	0.384792	0.784	0.683	3.54441e-48	4	TNFAIP2
1.19272e-23	0.378652	0.547	0.556	2.38545e-20	4	MUC4
8.69279e-78	0.374663	0.933	0.952	1.73856e-74	4	CYBA
1.14627e-36	0.372153	0.844	0.886	2.29254e-33	4	GALNT5
3.72779e-90	0.371902	1	1	7.45559e-87	4	FTH1
2.75437e-30	0.370873	0.504	0.479	5.50875e-27	4	ALPG
1.08292e-47	0.369968	0.839	0.809	2.16583e-44	4	IRF6
5.15107e-42	0.367304	0.926	0.894	1.03021e-38	4	FOS
9.7109e-66	0.367092	0.879	0.882	1.94218e-62	4	RAB25
8.79175e-48	0.366342	0.708	0.614	1.75835e-44	4	TMEM265
4.84951e-53	0.365327	0.779	0.746	9.69902e-50	4	TOB1
6.3616e-42	0.362337	0.802	0.786	1.27232e-38	4	TSPAN1
2.74447e-34	0.357978	0.964	0.976	5.48895e-31	4	DSP
3.35694e-07	0.357423	0.415	0.395	0.000671388	4	CEACAM5
2.68275e-40	0.350449	0.82	0.861	5.3655e-37	4	ST14
8.80166e-17	0.345898	0.616	0.647	1.76033e-13	4	ARTN
2.35832e-39	0.343202	0.803	0.806	4.71663e-36	4	AKAP13
1.14648e-43	0.342842	0.958	0.972	2.29297e-40	4	KRT10
5.50805e-89	0.342536	0.984	0.998	1.10161e-85	4	S100A14
6.84705e-55	0.342011	0.585	0.543	1.36941e-51	4	MAB21L4
4.34458e-54	0.339911	0.986	0.99	8.68915e-51	4	CAMK2N1
5.09369e-21	0.33898	0.662	0.694	1.01874e-17	4	DSC2
6.61005e-39	0.338172	0.506	0.421	1.32201e-35	4	NECTIN4
3.08456e-51	0.338132	0.691	0.646	6.16912e-48	4	CLMN
2.75275e-46	0.333296	0.844	0.84	5.5055e-43	4	SPINT1
0.00011715	0.328375	0.747	0.728	0.234301	4	BTG1
1.37378e-94	0.328276	0.993	0.999	2.74756e-91	4	S100A16
7.373e-10	0.326743	0.923	0.934	1.4746e-06	4	SQSTM1
1.4712e-33	0.326742	0.8	0.824	2.94239e-30	4	CDH1
8.2551e-22	0.326632	0.798	0.846	1.65102e-18	4	SNCG
5.1927e-15	0.326145	0.727	0.707	1.03854e-11	4	HES1
5.24218e-60	0.325708	0.937	0.948	1.04844e-56	4	JUP
6.52374e-38	0.325387	0.585	0.51	1.30475e-34	4	TMPRSS4
7.67165e-28	0.323542	0.792	0.813	1.53433e-24	4	CYB5R1
3.91556e-69	0.321993	0.718	0.609	7.83111e-66	4	DAPP1
2.82287e-10	0.320497	0.588	0.633	5.64575e-07	4	HPGD
1.30793e-38	0.320019	0.907	0.916	2.61586e-35	4	ITGA2
3.05159e-40	0.319457	0.558	0.485	6.10318e-37	4	BICDL2
6.91769e-28	0.317829	0.713	0.649	1.38354e-24	4	CEBPB
1.48048e-30	0.316129	0.717	0.649	2.96096e-27	4	JUNB
1.12252e-32	0.312601	0.801	0.811	2.24504e-29	4	PRRG4
3.1692e-38	0.312172	0.727	0.633	6.3384e-35	4	SLFN5
2.59267e-43	0.311761	0.526	0.45	5.18533e-40	4	MUC1
8.093e-72	0.3113	0.98	0.985	1.6186e-68	4	CLDN7
5.19051e-52	0.30822	0.801	0.734	1.0381e-48	4	TMEM205
4.52737e-30	0.306616	0.717	0.685	9.05474e-27	4	PLSCR1
1.69208e-30	0.305721	0.631	0.581	3.38416e-27	4	PTGS2
4.0968e-16	0.305556	0.621	0.658	8.1936e-13	4	IL1RN
1.83046e-24	0.305463	0.717	0.721	3.66093e-21	4	MINDY2
1.74121e-29	0.30477	0.688	0.672	3.48242e-26	4	LSR
5.29762e-53	0.304745	0.628	0.504	1.05952e-49	4	CXCL16
1.13681e-43	0.304473	0.744	0.656	2.27362e-40	4	FNDC3B
7.30742e-77	0.30284	0.994	0.997	1.46148e-73	4	SERPINB5
2.31406e-35	0.302293	0.533	0.5	4.62812e-32	4	SYTL2
2.37839e-13	0.300134	0.588	0.611	4.75677e-10	4	OCLN
1.51408e-46	0.300012	0.997	0.999	3.02815e-43	4	CCND1
7.9875e-30	0.299928	0.719	0.696	1.5975e-26	4	CYSTM1
7.4742e-24	0.299452	0.725	0.738	1.49484e-20	4	CITED4
1.73642e-28	0.297581	0.52	0.482	3.47284e-25	4	LINC00342
4.49221e-51	0.296419	0.538	0.397	8.98443e-48	4	OAS1
7.38354e-22	0.294684	0.846	0.875	1.47671e-18	4	CLIP1
2.27778e-29	0.293044	0.88	0.911	4.55555e-26	4	FLNB
1.39743e-37	0.292061	0.747	0.696	2.79486e-34	4	PSMB10
3.19057e-57	0.291612	0.999	0.997	6.38113e-54	4	MT-CYB
1.03537e-47	0.289094	0.539	0.419	2.07073e-44	4	PNRC1
2.33915e-31	0.286409	0.793	0.783	4.67831e-28	4	DSC3
1.68533e-35	0.286284	0.484	0.361	3.37067e-32	4	AKR1C2
1.4174e-23	0.285826	0.523	0.523	2.8348e-20	4	EPS8L1
7.87683e-14	0.283451	0.775	0.761	1.57537e-10	4	EIF4A2
5.47814e-23	0.281756	0.536	0.488	1.09563e-19	4	BTG2
1.20167e-32	0.277756	0.714	0.693	2.40333e-29	4	APCDD1
1.16504e-32	0.275474	0.627	0.598	2.33007e-29	4	CDKN2B
7.30396e-18	0.274382	0.852	0.858	1.46079e-14	4	KLF5
1.97684e-21	0.273292	0.595	0.6	3.95368e-18	4	CDR2L
1.43498e-19	0.271678	0.749	0.765	2.86995e-16	4	MYO6
1.75917e-23	0.270738	0.603	0.561	3.51834e-20	4	TMBIM1
5.76906e-29	0.270602	0.82	0.832	1.15381e-25	4	PLPP2
3.64626e-16	0.264567	0.421	0.37	7.29252e-13	4	AKR1C3
5.15223e-12	0.264173	0.723	0.762	1.03045e-08	4	B4GALT4
3.65834e-49	0.263317	0.998	1	7.31669e-46	4	KRT14
5.8779e-27	0.260264	0.84	0.845	1.17558e-23	4	POLR2J3
2.06607e-16	0.26023	0.84	0.878	4.13213e-13	4	SCD
1.18962e-46	0.260228	0.999	0.998	2.37925e-43	4	MT-CO1
0.00181889	0.259545	0.731	0.782	1	4	GATA3
2.30836e-13	0.257883	0.455	0.456	4.61672e-10	4	TRIM31
2.27697e-25	0.254158	0.844	0.879	4.55394e-22	4	MALL
4.90447e-34	0.253804	0.477	0.418	9.80893e-31	4	KRT16
1.42748e-10	0.252878	0.703	0.731	2.85495e-07	4	GLUL
1.46268e-50	-0.251247	0.917	0.968	2.92535e-47	4	SRM
1.83304e-83	-0.253979	0.994	1	3.66608e-80	4	EEF1D
6.63918e-78	-0.255434	0.998	1	1.32784e-74	4	HNRNPA2B1
2.24079e-53	-0.255596	0.699	0.862	4.48157e-50	4	H2AFX
7.61212e-52	-0.258853	0.794	0.897	1.52242e-48	4	MYBL2
3.70608e-42	-0.259133	0.68	0.8	7.41216e-39	4	H1FX
1.14335e-46	-0.259361	0.773	0.911	2.2867e-43	4	HTATIP2
4.09164e-57	-0.260458	0.662	0.81	8.18329e-54	4	ECT2
2.1927e-48	-0.260785	0.613	0.783	4.3854e-45	4	SERPINH1
4.76087e-56	-0.262033	0.531	0.714	9.52173e-53	4	KNL1
2.62512e-131	-0.262867	0.618	0.8	5.25025e-128	4	NEFL
5.32472e-80	-0.26412	0.608	0.752	1.06494e-76	4	HIST1H1E
3.45273e-33	-0.265572	0.562	0.669	6.90546e-30	4	PALM2-AKAP2
4.31192e-56	-0.268132	0.658	0.803	8.62384e-53	4	CEP55
4.69246e-49	-0.268271	0.847	0.928	9.38492e-46	4	HSPH1
2.90781e-40	-0.269153	0.622	0.731	5.81561e-37	4	BEX3
1.01178e-61	-0.270139	0.819	0.92	2.02357e-58	4	FOSL1
6.80052e-21	-0.270341	0.511	0.583	1.3601e-17	4	CDCA3
1.01726e-68	-0.274513	0.619	0.772	2.03452e-65	4	MSN
5.39456e-49	-0.276381	0.819	0.911	1.07891e-45	4	HMGB3
3.30189e-34	-0.277952	0.629	0.735	6.60378e-31	4	HIST1H1B
2.12013e-39	-0.278217	0.688	0.802	4.24027e-36	4	TGFBI
1.76211e-54	-0.290305	0.939	0.983	3.52423e-51	4	RHOBTB3
8.69749e-60	-0.290989	0.577	0.765	1.7395e-56	4	COL17A1
3.30678e-141	-0.292	0.999	1	6.61356e-138	4	ACTB
8.64077e-55	-0.293591	0.683	0.809	1.72815e-51	4	CKAP4
1.04141e-55	-0.298192	0.832	0.937	2.08282e-52	4	SMC4
1.50581e-65	-0.298542	0.915	0.978	3.01161e-62	4	CKS1B
7.64197e-181	-0.301471	0.547	0.754	1.52839e-177	4	AXL
4.03796e-87	-0.301628	0.599	0.784	8.07591e-84	4	KIF11
1.31657e-62	-0.303556	0.682	0.835	2.63315e-59	4	RDX
1.40748e-58	-0.303879	0.801	0.912	2.81497e-55	4	ANP32E
2.05255e-63	-0.306671	0.444	0.641	4.10511e-60	4	NUF2
1.75094e-93	-0.316955	0.619	0.791	3.50188e-90	4	DIAPH3
5.40237e-64	-0.323344	0.606	0.794	1.08047e-60	4	HMGB2
5.34224e-54	-0.326192	0.764	0.865	1.06845e-50	4	PSAT1
1.3478e-112	-0.326266	0.984	0.998	2.6956e-109	4	TAGLN2
7.55713e-73	-0.33559	0.879	0.958	1.51143e-69	4	CCDC85B
1.14869e-73	-0.338134	0.585	0.777	2.29738e-70	4	CDK1
4.13347e-84	-0.33852	0.978	0.995	8.26695e-81	4	JPT1
1.10188e-53	-0.338843	0.647	0.756	2.20376e-50	4	DLGAP5
3.01738e-146	-0.339816	0.526	0.751	6.03476e-143	4	CDH2
2.33346e-83	-0.341645	0.579	0.762	4.66693e-80	4	CCNA2
1.66385e-72	-0.341698	0.88	0.981	3.32771e-69	4	PCLAF
1.41993e-66	-0.341949	0.774	0.883	2.83987e-63	4	SMS
2.71734e-74	-0.344877	0.783	0.915	5.43468e-71	4	C12orf75
4.41565e-80	-0.347199	0.813	0.931	8.8313e-77	4	MYO1B
1.6007e-88	-0.351071	0.948	0.99	3.2014e-85	4	TUBA4A
2.47603e-111	-0.353249	0.996	0.999	4.95207e-108	4	HSPA8
4.7566e-81	-0.354821	0.714	0.849	9.5132e-78	4	ARL4C
8.84023e-81	-0.354943	0.906	0.981	1.76805e-77	4	STMN1
2.50388e-71	-0.355692	0.636	0.777	5.00776e-68	4	DCBLD2
1.14496e-87	-0.356501	0.973	0.997	2.28992e-84	4	MT2A
1.77417e-102	-0.358335	0.988	0.999	3.54834e-99	4	KRT18
1.68054e-71	-0.35904	0.593	0.734	3.36109e-68	4	AURKB
1.90865e-70	-0.370891	0.668	0.81	3.8173e-67	4	KIF20B
7.33664e-69	-0.375284	0.668	0.799	1.46733e-65	4	NUSAP1
2.7304e-96	-0.379554	0.58	0.796	5.4608e-93	4	C16orf74
1.33042e-38	-0.380523	0.78	0.856	2.66083e-35	4	KPNA2
1.24763e-97	-0.388573	0.966	0.996	2.49526e-94	4	MIR205HG
8.57294e-47	-0.391816	0.564	0.683	1.71459e-43	4	AURKA
1.43417e-116	-0.396756	0.934	0.993	2.86834e-113	4	NPC2
1.87254e-98	-0.399116	0.883	0.971	3.74508e-95	4	CAVIN1
5.13931e-87	-0.402002	0.662	0.826	1.02786e-83	4	PRC1
2.95918e-97	-0.403904	0.765	0.924	5.91836e-94	4	PHF19
6.37034e-35	-0.404544	0.448	0.576	1.27407e-31	4	PLK1
2.15299e-69	-0.419336	0.771	0.894	4.30598e-66	4	CKS2
3.87859e-134	-0.423321	0.946	0.995	7.75718e-131	4	MT1E
6.53123e-109	-0.438186	0.691	0.877	1.30625e-105	4	ANLN
1.32419e-99	-0.439345	0.709	0.878	2.64839e-96	4	EFEMP1
7.6748e-108	-0.439442	0.697	0.889	1.53496e-104	4	NRG1
1.24315e-76	-0.447399	0.522	0.73	2.48631e-73	4	CCNB2
5.93549e-106	-0.451155	0.662	0.847	1.1871e-102	4	KIF23
2.25094e-100	-0.454865	0.827	0.935	4.50187e-97	4	DKK1
7.39188e-111	-0.457243	0.939	0.994	1.47838e-107	4	SMC2
5.18777e-78	-0.461038	0.554	0.711	1.03755e-74	4	HMMR
4.1369e-94	-0.468138	0.647	0.854	8.27381e-91	4	PTTG1
5.8204e-192	-0.478664	0.983	1	1.16408e-188	4	TUBA1B
5.41275e-130	-0.481802	0.887	0.975	1.08255e-126	4	FLNA
2.40046e-89	-0.486665	0.863	0.95	4.80092e-86	4	THBS1
2.94444e-131	-0.49255	0.952	0.99	5.88887e-128	4	TUBA1C
1.17759e-88	-0.495063	0.891	0.972	2.35519e-85	4	FST
1.01203e-105	-0.497613	0.668	0.824	2.02406e-102	4	ASPM
1.50022e-98	-0.526976	0.649	0.83	3.00045e-95	4	CDC20
2.27989e-138	-0.5284	0.685	0.86	4.55979e-135	4	BIRC5
6.76302e-134	-0.532062	0.798	0.956	1.3526e-130	4	MKI67
4.0796e-27	-0.544961	0.777	0.863	8.15919e-24	4	ISG15
1.01674e-298	-0.568945	0.988	1	2.03348e-295	4	TMSB10
5.89814e-243	-0.576592	0.993	1	1.17963e-239	4	TUBB4B
1.45354e-92	-0.598718	0.701	0.835	2.90708e-89	4	UBE2C
9.6689e-169	-0.598954	0.825	0.962	1.93378e-165	4	CDKN3
3.7025e-68	-0.604447	0.721	0.821	7.405e-65	4	CCNB1
3.91518e-117	-0.607423	0.812	0.926	7.83037e-114	4	TPX2
6.81265e-173	-0.607897	0.766	0.942	1.36253e-169	4	PTHLH
0.000177015	-0.610506	0.724	0.801	0.35403	4	OASL
1.19578e-129	-0.616289	0.816	0.926	2.39156e-126	4	UBE2S
4.23493e-126	-0.621641	0.754	0.918	8.46987e-123	4	CENPF
2.31086e-294	-0.644877	0.962	0.999	4.62172e-291	4	TUBB
2.83991e-264	-0.648138	0.986	1	5.67982e-261	4	CAV1
4.95658e-224	-0.659476	0.875	0.976	9.91316e-221	4	CTNNAL1
2.11277e-113	-0.66017	0.673	0.824	4.22555e-110	4	TOP2A
7.05657e-263	-0.772346	0.754	0.932	1.41131e-259	4	PRSS23
1.48375e-120	-0.913588	0.914	0.962	2.9675e-117	4	HIST1H4C
0	2.89709	0.992	0.773	0	5	OASL
0	2.50318	0.956	0.786	0	5	IFIT3
0	2.38073	0.997	0.839	0	5	ISG15
0	2.14787	0.879	0.68	0	5	IFIT2
0	1.76534	0.884	0.578	0	5	IFIT1
0	1.58482	0.961	0.8	0	5	PMAIP1
0	1.57511	0.925	0.746	0	5	PLAAT4
0	1.41993	0.975	0.874	0	5	SAMD9
0	1.37204	0.962	0.797	0	5	WARS
4.47997e-287	1.27274	0.859	0.62	8.95994e-284	5	ZC3HAV1
0	1.10173	0.897	0.719	0	5	IFI44
0	1.01097	0.859	0.566	0	5	DDX58
6.97628e-259	0.964727	0.728	0.391	1.39526e-255	5	IFIH1
1.8671e-269	0.868241	0.998	0.988	3.7342e-266	5	IGFBP6
1.37338e-253	0.867796	0.878	0.743	2.74676e-250	5	DDX60
2.68157e-142	0.845331	0.595	0.367	5.36313e-139	5	RSAD2
2.43742e-266	0.844168	0.902	0.704	4.87483e-263	5	MAP4K4
6.09257e-120	0.840658	1	0.997	1.21851e-116	5	KRT17
1.34765e-165	0.838506	0.653	0.44	2.69531e-162	5	ISG20
0	0.778571	1	1	0	5	B2M
6.57111e-242	0.771795	0.894	0.765	1.31422e-238	5	PRR15
8.58252e-228	0.745398	0.996	0.987	1.7165e-224	5	SMC2
1.51532e-198	0.727912	0.862	0.677	3.03063e-195	5	ZNFX1
1.58316e-202	0.706579	0.93	0.849	3.16632e-199	5	SAR1A
8.02698e-175	0.703573	0.883	0.756	1.6054e-171	5	SPAG9
7.94997e-179	0.679361	0.964	0.908	1.58999e-175	5	PRSS23
1.66206e-231	0.674786	0.779	0.542	3.32411e-228	5	EPSTI1
8.5453e-172	0.659677	0.828	0.628	1.70906e-168	5	B4GALT5
2.02381e-132	0.650383	0.888	0.753	4.04763e-129	5	KLK10
7.28423e-156	0.643266	0.733	0.486	1.45685e-152	5	PARP14
3.22422e-246	0.63159	0.805	0.68	6.44845e-243	5	FGF2
8.34144e-118	0.600239	0.702	0.56	1.66829e-114	5	IL7R
8.57141e-81	0.599375	0.656	0.515	1.71428e-77	5	KLF4
3.24955e-250	0.587094	0.77	0.596	6.4991e-247	5	HERC6
4.72104e-189	0.571152	0.984	0.942	9.44208e-186	5	IFITM3
3.62542e-144	0.567582	0.884	0.781	7.25083e-141	5	PDLIM7
1.20579e-102	0.56472	0.612	0.516	2.41157e-99	5	HERC5
6.57467e-203	0.55906	0.702	0.569	1.31493e-199	5	PLAAT2
1.41605e-149	0.556193	0.676	0.479	2.83211e-146	5	SAMD9L
1.71035e-172	0.52735	0.65	0.376	3.42069e-169	5	NCF2
6.9809e-94	0.490046	0.613	0.391	1.39618e-90	5	OAS1
8.27167e-105	0.481594	0.58	0.383	1.65433e-101	5	GBP4
1.15781e-85	0.460764	0.832	0.723	2.31562e-82	5	RFC1
1.91576e-87	0.44409	0.868	0.798	3.83152e-84	5	AVPI1
5.15429e-98	0.438634	0.771	0.614	1.03086e-94	5	UBE2L6
5.33233e-65	0.42503	0.693	0.551	1.06647e-61	5	PLAUR
3.2203e-124	0.405423	0.733	0.575	6.4406e-121	5	FNDC3A
2.26963e-79	0.405239	0.844	0.75	4.53926e-76	5	PSMB9
5.05021e-56	0.404956	0.875	0.809	1.01004e-52	5	SDC4
7.76623e-80	0.397732	0.943	0.892	1.55325e-76	5	HTATIP2
3.86779e-113	0.396781	0.544	0.295	7.73559e-110	5	OAS2
1.60577e-86	0.39157	0.683	0.489	3.21154e-83	5	SP100
1.97523e-67	0.38529	0.697	0.58	3.95046e-64	5	APOL6
2.51348e-69	0.376736	0.633	0.478	5.02695e-66	5	SAMHD1
4.62289e-135	0.375418	0.676	0.467	9.24579e-132	5	MXD1
4.04523e-26	0.37404	0.977	0.965	8.09045e-23	5	NEAT1
7.73313e-67	0.368185	0.603	0.436	1.54663e-63	5	OAS3
5.62391e-44	0.365774	0.703	0.601	1.12478e-40	5	IRF1
1.04618e-135	0.36004	0.651	0.42	2.09237e-132	5	PODXL
2.70853e-98	0.349133	0.725	0.534	5.41705e-95	5	DUOXA1
3.52768e-53	0.348959	0.677	0.564	7.05535e-50	5	MFSD14A
2.42846e-59	0.347266	0.929	0.895	4.85691e-56	5	SYNE2
5.78553e-76	0.342533	0.674	0.495	1.15711e-72	5	PARP9
8.82009e-60	0.34192	0.725	0.628	1.76402e-56	5	TRIM26
7.34276e-74	0.337979	0.606	0.459	1.46855e-70	5	USP18
1.00532e-50	0.337335	0.874	0.84	2.01064e-47	5	SMARCA5
2.14411e-103	0.322218	0.658	0.575	4.28822e-100	5	CLTRN
1.43037e-87	0.320605	0.664	0.556	2.86075e-84	5	ARSI
1.59178e-42	0.314854	0.798	0.746	3.18355e-39	5	PNP
2.64997e-33	0.313922	0.477	0.352	5.29994e-30	5	TNFSF10
1.75373e-76	0.31002	0.621	0.488	3.50745e-73	5	CCN3
1.83921e-49	0.295739	0.778	0.676	3.67841e-46	5	ITPRIPL2
6.20211e-31	0.292018	0.699	0.684	1.24042e-27	5	SMOX
1.6955e-53	0.290231	0.795	0.714	3.39099e-50	5	NFAT5
4.69509e-45	0.284177	0.883	0.827	9.39018e-42	5	IFI16
2.63598e-89	0.281869	0.999	0.999	5.27195e-86	5	TMSB10
1.98173e-89	0.27219	0.633	0.478	3.96346e-86	5	DDX60L
4.72613e-134	0.267799	0.672	0.549	9.45227e-131	5	TGM1
1.68749e-73	0.267411	0.692	0.619	3.37498e-70	5	CDKN2C
6.40267e-12	0.266919	0.925	0.926	1.28053e-08	5	ZFP36L2
8.44641e-93	0.262462	0.696	0.637	1.68928e-89	5	SERPINE1
9.72373e-39	0.25618	0.984	0.979	1.94475e-35	5	CLTB
7.0619e-44	0.25552	0.732	0.678	1.41238e-40	5	SNAI2
1.31673e-32	0.254408	0.633	0.552	2.63347e-29	5	PCGF5
6.154e-196	0.252218	0.614	0.357	1.2308e-192	5	DHX58
2.33564e-10	-0.250701	0.889	0.917	4.67129e-07	5	TPX2
1.78999e-32	-0.252008	0.812	0.868	3.57998e-29	5	TJP1
6.03696e-23	-0.255738	0.571	0.67	1.20739e-19	5	SOX4
5.93721e-10	-0.256001	0.633	0.664	1.18744e-06	5	ELF3
7.27853e-23	-0.257912	0.777	0.833	1.45571e-19	5	KIF23
2.33488e-119	-0.260646	0.999	1	4.66975e-116	5	RPS17
3.55024e-05	-0.26742	0.808	0.834	0.0710048	5	CLDN4
2.43122e-55	-0.267498	0.995	0.998	4.86244e-52	5	CALM2
5.3957e-57	-0.270407	0.529	0.714	1.07914e-53	5	DDIT4
2.32606e-28	-0.270789	0.996	0.997	4.65212e-25	5	TACSTD2
2.19524e-40	-0.27183	0.868	0.933	4.39047e-37	5	PAWR
1.48412e-45	-0.272507	0.984	0.993	2.96823e-42	5	MIR205HG
1.14614e-38	-0.273696	0.976	0.991	2.29227e-35	5	CAMK2N1
2.48355e-29	-0.281309	0.826	0.887	4.96709e-26	5	GALNT5
5.38476e-61	-0.293904	0.613	0.751	1.07695e-57	5	CCDC80
2.69679e-50	-0.301559	0.603	0.774	5.39357e-47	5	DLG1
9.92564e-73	-0.301824	0.999	0.998	1.98513e-69	5	CAV1
9.28295e-55	-0.304367	0.785	0.884	1.85659e-51	5	MALL
1.76715e-25	-0.306001	0.826	0.896	3.53429e-22	5	TPM1
2.83298e-40	-0.307233	0.813	0.887	5.66596e-37	5	AMIGO2
1.16804e-28	-0.312317	0.953	0.975	2.33608e-25	5	EMP1
9.77474e-51	-0.3167	0.971	0.989	1.95495e-47	5	CD24
6.49725e-45	-0.319936	0.637	0.749	1.29945e-41	5	RAB11FIP1
3.05003e-62	-0.341953	0.908	0.959	6.10006e-59	5	LIMA1
3.38344e-52	-0.342162	0.592	0.699	6.76689e-49	5	IVL
7.20529e-52	-0.346334	0.673	0.774	1.44106e-48	5	DANCR
2.96592e-50	-0.35155	0.733	0.87	5.93184e-47	5	KLF5
2.26717e-59	-0.36631	0.933	0.973	4.53434e-56	5	MARCKS
1.58612e-85	-0.393795	0.645	0.821	3.17224e-82	5	ODC1
2.39164e-66	-0.402663	0.655	0.803	4.78328e-63	5	CLDN1
1.89895e-96	-0.405455	0.989	0.997	3.79791e-93	5	EZR
9.7567e-14	-0.406112	0.7	0.75	1.95134e-10	5	KRT4
1.04583e-117	-0.416015	0.997	0.998	2.09166e-114	5	KRT18
4.07732e-55	-0.426674	0.823	0.9	8.15465e-52	5	SERPINB13
1.78355e-60	-0.4371	0.863	0.929	3.56709e-57	5	PTHLH
1.10592e-186	-0.440974	0.998	1	2.21184e-183	5	RPL23
2.63032e-77	-0.447033	0.798	0.903	5.26065e-74	5	MACC1
4.32454e-76	-0.449597	0.659	0.807	8.64908e-73	5	CYP1B1
3.0075e-138	-0.451097	0.991	0.997	6.01499e-135	5	KRT8
9.08901e-116	-0.46965	0.989	0.997	1.8178e-112	5	KRT19
1.85321e-05	-0.476575	0.957	0.951	0.0370642	5	KRT13
5.66055e-81	-0.478976	0.934	0.973	1.13211e-77	5	F3
1.23863e-43	-0.522128	0.917	0.947	2.47726e-40	5	KRT15
6.79573e-130	-0.526103	0.94	0.983	1.35915e-126	5	RHOBTB3
6.36425e-81	-0.581552	0.905	0.962	1.27285e-77	5	SERPINB2
2.30032e-120	-0.599527	0.886	0.954	4.60065e-117	5	PMEPA1
4.29353e-123	-0.646306	0.93	0.98	8.58706e-120	5	IGFBP3
1.10126e-161	-0.679869	0.885	0.964	2.20251e-158	5	ALDH1A3
2.67403e-120	-0.704173	0.864	0.949	5.34805e-117	5	THBS1
1.90945e-183	-0.719897	0.938	0.986	3.8189e-180	5	TM4SF1
1.56327e-172	-0.965969	0.9	0.97	3.12654e-169	5	FST
